# PlotMI: interpretation of pairwise dependencies and positional preferences learned by deep learning models from sequence data

**DOI:** 10.1101/2021.03.14.435285

**Authors:** Tuomo Hartonen, Teemu Kivioja, Jussi Taipale

## Abstract

Deep learning models have recently gained success in various tasks related to understanding information coded in biological sequences. Although offering state-of-the art predictive performance, the predictions made by deep learning models can be difficult to understand. In virtually all biological research, the understanding of how a predictive model works is as, or even more important as the raw predictive performance. Thus interpretation of deep learning models is an emerging hot topic especially in context of biological research. Here we describe PlotMI, a mutual information based model interpretation tool that can intuitively visualize positional preferences and pairwise dependencies learned by any machine learning model trained on sequence data such as DNA, RNA or amino acid sequence. PlotMI can also be used to compare dependencies present in training data to the dependencies learned by the model and to compare dependencies learned by different types of models that are trained to perform the same task. PlotMI is freely available at https://github.com/hartonen/plotMI.
