## Supplementary material for "PlotMI: interpretation of pairwise dependencies and positional preferences learned by deep learning models from sequence data": Table S1

### Sheet: Sheet1
Table S1. Position frequency matrices (PFMs) used in creating the simulated datasets for demonstrating specific pairwise interactions.Columns correspond to nucleotide frequencies at that specific position of the PFM. Rows correspond to frequencies of A, C, G and T, respectively.
ELF5:
0.642212	0.228652	0.205497	0.335095	0.000900901	0.00149477	0.994107	0.896341	0.223281	0.12	0.348094
0.0669856	0.430337	0.510722	0.581016	0	0	0.00405157	0.020664	0.0388861	0.180126	0.134664
0.0800106	0.178839	0.263585	0.0710182	0.993093	0.991031	0.000368324	0	0.716759	0.0784906	0.276588
0.210792	0.162172	0.0201957	0.0128706	0.00600601	0.00747384	0.0014733	0.0829946	0.0210738	0.621384	0.240653
MAX:
0.311032	0.290617	0.0519694	0.969575	0.000712504	0.0189739	0	0	0.120799	0.298401
0.142293	0.30086	0.923961	0	0.902565	0	0.00588582	0.00177305	0.454073	0.231498
0.418986	0.190227	0.0196937	0.0304248	0	0.981026	0	0.998227	0.130926	0.267219
0.127689	0.218295	0.00437637	0	0.0967225	0	0.994114	0	0.294202	0.202881
KLF12:
0.0804473	0.733241	0.0027972	0.0160846	1	0	0.0741222	0.00468165	0.000471032	0.00324224
0.0977633	0.0024188	0.989277	0.975184	0	0.994377	0.00606849	0.993446	0.999529	0.982862
0.765512	0.257775	0.00559441	0.000459559	0	0.000937207	0.919809	0.00187266	0	0
0.0562771	0.00656531	0.002331	0.00827206	0	0.00468604	0	0	0	0.0138953
HOXA9:
0.142994	0	0.358997	0.529373	0	0.358676	0.719283	0.367048	0.275905	0.242197
0.0873321	0.658354	0.455237	0.19604	0.00987654	0.115385	0.0421525	0.365217	0.278402	0.294632
0.769674	0	0.146822	0.20132	0	0.0733453	0.0188341	0.0796339	0.23221	0.278402
0	0.341646	0.0389436	0.0732673	0.990123	0.452594	0.219731	0.188101	0.213483	0.184769
