## Supplementary File 1 for "PlotMI: interpretation of pairwise dependencies and positional preferences learned by deep learning models from sequence data": centrimo.tsv

db_index	motif_id	motif_alt_id	consensus	E-value	adj_p-value	log_adj_p-value	bin_location	bin_width	total_width	sites_in_bin	total_sites	p_success	p-value	mult_tests
2	1-MCACGTGMHDNNNNNN	STREME-1	MCACGTGMHDNNNNNN	4.0e-26	2.2e-29	-65.98	0.0	77.0	185	1497	2855	0.41622	2.4e-31	92
3	MA1099.1	Hes1	SVCACGYGHN	4.2e-23	2.3e-26	-59.03	0.0	69.0	191	1319	2857	0.36126	2.4e-28	95
5	MAX_DBD_2		AVCACGTGNY	5.1e-21	2.8e-24	-54.23	0.0	69.0	191	904	1881	0.36126	3.0e-26	95
3	MA0058.3	MAX	AVCACGTGNY	7.0e-21	3.8e-24	-53.92	0.0	69.0	191	871	1804	0.36126	4.0e-26	95
3	MA1108.1	MXI1	NVVCCACGTGSNB	3.2e-18	1.8e-21	-47.78	0.0	70.0	188	932	1927	0.37234	1.9e-23	93
3	MA0004.1	Arnt	CACGTG	1.8e-16	1.0e-19	-43.74	0.0	69.0	195	803	1724	0.35385	1.0e-21	97
3	MA0136.2	ELF5	AMSMGGAAGTD	9.3e-16	5.1e-19	-42.12	0.0	74.0	190	1064	2178	0.38947	5.4e-21	94
5	ELF5_full		AMSMGGAAGTD	1.2e-15	6.4e-19	-41.89	0.0	64.0	190	953	2202	0.33684	6.8e-21	94
5	CLOCK_DBD		AACACGTGTH	1.2e-15	6.7e-19	-41.84	0.0	69.0	191	819	1741	0.36126	7.1e-21	95
3	MA0603.1	Arntl	NGTCACGTGH	1.3e-15	6.9e-19	-41.82	0.0	67.0	191	920	2040	0.35079	7.3e-21	95
5	HEY1_DBD		GRCACGTGCC	4.0e-15	2.2e-18	-40.67	0.0	69.0	191	688	1433	0.36126	2.3e-20	95
3	MA0147.3	MYC	NNCCACGTGCNB	7.5e-15	4.1e-18	-40.03	0.0	69.0	189	911	1955	0.36508	4.4e-20	94
5	HEY2_full		GRCACGTGYC	9.1e-15	5.0e-18	-39.84	0.0	71.0	191	890	1873	0.37173	5.3e-20	95
3	MA0633.1	Twist2	NCCATATGTK	9.6e-15	5.3e-18	-39.78	0.0	69.0	191	582	1186	0.36126	5.5e-20	95
3	MA0819.1	CLOCK	AACACGTGTH	1.1e-14	5.9e-18	-39.67	0.0	69.0	191	801	1708	0.36126	6.2e-20	95
3	MA0259.1	ARNT::HIF1A	VBACGTGC	1.5e-14	8.4e-18	-39.32	0.0	67.0	193	969	2198	0.34715	8.7e-20	96
3	MA0649.1	HEY2	GRCACGTGYC	1.7e-14	9.2e-18	-39.22	0.0	65.0	191	814	1840	0.34031	9.7e-20	95
3	MA0823.1	HEY1	GRCACGTGCC	1.8e-14	1.0e-17	-39.15	0.0	69.0	191	651	1351	0.36126	1.0e-19	95
5	Elf5_DBD		AMSMGGAAGTD	2.3e-14	1.2e-17	-38.92	0.0	64.0	190	996	2334	0.33684	1.3e-19	94
5	MNT_DBD		RVCACGTGMH	7.3e-14	4.0e-17	-37.76	0.0	69.0	191	856	1852	0.36126	4.2e-19	95
3	MA0664.1	MLXIPL	RTCACGTGAT	9.3e-14	5.1e-17	-37.51	0.0	69.0	191	643	1341	0.36126	5.4e-19	95
3	MA0825.1	MNT	RVCACGTGMH	2.1e-13	1.2e-16	-36.70	0.0	69.0	191	846	1835	0.36126	1.2e-18	95
5	MLXIPL_full		RTCACGTGAT	4.3e-13	2.4e-16	-35.98	0.0	69.0	191	662	1394	0.36126	2.5e-18	95
3	MA0626.1	Npas2	NSCACGTGTN	9.9e-13	5.4e-16	-35.15	0.0	69.0	191	754	1619	0.36126	5.7e-18	95
4	UP00060_1	Max_primary	DGASCACGTGBTNNKK	3.0e-12	1.6e-15	-34.05	0.0	67.0	185	797	1726	0.36216	1.8e-17	92
3	MA1106.1	HIF1A	SBACGTGCNN	9.9e-12	5.4e-15	-32.85	0.0	63.0	191	848	2026	0.32984	5.7e-17	95
5	HEY2_DBD		GRCACGTGCC	7.4e-11	4.1e-14	-30.83	0.0	69.0	191	776	1699	0.36126	4.3e-16	95
3	MA0632.1	Tcfl5	NBCDCGHGVN	2.6e-10	1.4e-13	-29.57	0.0	69.0	191	992	2240	0.36126	1.5e-15	95
5	USF1_DBD		RHCACGTGAY	3.2e-10	1.8e-13	-29.37	0.0	69.0	191	633	1359	0.36126	1.8e-15	95
3	MA0059.1	MAX::MYC	RASCACGTGGT	3.3e-10	1.8e-13	-29.35	0.0	68.0	190	562	1198	0.35789	1.9e-15	94
5	Bhlhb2_DBD_2		VKCACGTGMC	1.9e-9	1.0e-12	-27.61	0.0	69.0	191	555	1180	0.36126	1.1e-14	95
5	ETS1_full_1		ACCGGAARYV	1.9e-9	1.1e-12	-27.58	0.0	65.0	191	732	1703	0.34031	1.1e-14	95
5	BHLHB2_DBD		VKCACGTGMC	2.2e-9	1.2e-12	-27.42	0.0	69.0	191	608	1308	0.36126	1.3e-14	95
3	MA0831.2	TFE3	CACGTGAY	2.4e-9	1.3e-12	-27.34	0.0	67.0	193	815	1886	0.34715	1.4e-14	96
3	MA0156.2	FEV	ACCGGAAGTN	4.7e-9	2.6e-12	-26.67	0.0	65.0	191	684	1583	0.34031	2.7e-14	95
5	ELF5_DBD		ACSMGGAAGTD	7.9e-9	4.4e-12	-26.16	0.0	74.0	190	847	1775	0.38947	4.6e-14	94
3	MA0464.2	BHLHE40	VKCACGTGMC	1.9e-8	1.0e-11	-25.30	0.0	69.0	191	552	1184	0.36126	1.1e-13	95
5	TFE3_DBD		VYCACGTGAY	2.0e-8	1.1e-11	-25.25	0.0	69.0	191	979	2240	0.36126	1.1e-13	95
5	FLI1_DBD_1		ACCGGAARTV	2.0e-8	1.1e-11	-25.21	0.0	65.0	191	715	1675	0.34031	1.2e-13	95
4	UP00060_2	Max_secondary	BYGNCACGCGACDD	2.3e-8	1.2e-11	-25.11	0.0	61.0	187	920	2306	0.32620	1.3e-13	93
5	FEV_DBD		ACCGGAAGTN	3.7e-8	2.0e-11	-24.61	0.0	65.0	191	700	1640	0.34031	2.2e-13	95
3	MA0764.1	ETV4	ACCGGAAGTR	3.7e-8	2.1e-11	-24.61	0.0	65.0	191	834	1992	0.34031	2.2e-13	95
4	UP00015_1	Ehf_primary	VNNABCCGGAAGTDR	4.4e-8	2.4e-11	-24.45	0.0	72.0	186	866	1842	0.38710	2.6e-13	92
3	MA0761.1	ETV1	ACCGGAAGTD	8.6e-8	4.8e-11	-23.77	0.0	65.0	191	816	1951	0.34031	5.0e-13	95
3	MA0616.1	Hes2	NNNNGRCACGTGM	1.0e-7	5.6e-11	-23.61	0.0	64.0	188	1090	2680	0.34043	6.0e-13	93
5	ETV1_DBD		ACCGGAAGTD	1.1e-7	6.1e-11	-23.53	0.0	65.0	191	827	1982	0.34031	6.4e-13	95
3	MA0474.2	ERG	ACCGGAARTV	1.9e-7	1.1e-10	-22.96	0.0	65.0	191	668	1568	0.34031	1.1e-12	95
5	ETV4_DBD		ACCGGAAGTR	2.1e-7	1.2e-10	-22.87	0.0	65.0	191	841	2023	0.34031	1.2e-12	95
4	UP00050_1	Bhlhb2_primary	RNHWNNDTCACGTGASBMNNWH	2.7e-7	1.5e-10	-22.65	0.0	57.0	179	488	1174	0.31844	1.6e-12	89
4	UP00090_1	Elf3_primary	DAHVMGGAARTWA	3.0e-7	1.6e-10	-22.54	0.0	74.0	188	998	2132	0.39362	1.7e-12	93
5	ERG_full_1		ACCGGAARTR	3.7e-7	2.0e-10	-22.33	0.0	65.0	191	595	1382	0.34031	2.1e-12	95
5	ELK4_DBD		ACCGGAARTV	4.0e-7	2.2e-10	-22.24	0.0	65.0	191	650	1526	0.34031	2.3e-12	95
5	ETV5_DBD		ACCGGAWGYN	4.3e-7	2.4e-10	-22.17	0.0	65.0	191	939	2291	0.34031	2.5e-12	95
5	Bhlhb2_DBD_1		VKCACGTGMY	4.5e-7	2.5e-10	-22.11	0.0	57.0	191	431	1085	0.29843	2.6e-12	95
5	ERG_DBD_1		ACCGGAARTV	4.6e-7	2.6e-10	-22.09	0.0	65.0	191	689	1628	0.34031	2.7e-12	95
3	MA0765.1	ETV5	ACCGGAWGYN	5.2e-7	2.9e-10	-21.98	0.0	65.0	191	932	2274	0.34031	3.0e-12	95
3	MA0526.2	USF2	NNNGGTCACGTGRYYN	5.4e-7	2.9e-10	-21.94	0.0	59.0	185	426	1008	0.31892	3.2e-12	92
3	MA0475.2	FLI1	ACCGGAARTR	8.0e-7	4.4e-10	-21.54	0.0	65.0	191	449	1009	0.34031	4.6e-12	95
3	MA0608.1	Creb3l2	GCCACGTGD	1.2e-6	6.8e-10	-21.12	0.0	70.0	192	354	724	0.36458	7.1e-12	95
5	FLI1_full_1		ACCGGAARTR	2.0e-6	1.1e-9	-20.63	0.0	65.0	191	494	1130	0.34031	1.2e-11	95
3	MA0098.3	ETS1	ACCGGAARTR	2.4e-6	1.3e-9	-20.46	0.0	65.0	191	591	1383	0.34031	1.4e-11	95
3	MA0104.4	MYCN	VVCCACGTGGBB	2.5e-6	1.4e-9	-20.41	0.0	69.0	189	607	1335	0.36508	1.5e-11	94
5	ELK3_DBD		ACCGGAAGTD	3.8e-6	2.1e-9	-19.99	0.0	65.0	191	708	1694	0.34031	2.2e-11	95
5	BHLHB3_full		VKCACGTGMC	4.5e-6	2.5e-9	-19.81	0.0	69.0	191	493	1073	0.36126	2.6e-11	95
5	MLX_full		RTCACGTGAT	5.1e-6	2.8e-9	-19.69	0.0	57.0	191	365	909	0.29843	3.0e-11	95
5	TFEB_full		RYCACGTGAC	5.7e-6	3.1e-9	-19.58	0.0	69.0	191	746	1701	0.36126	3.3e-11	95
5	ETV6_full_2		MSCGGAAGTR	7.0e-6	3.9e-9	-19.37	0.0	65.0	191	607	1434	0.34031	4.1e-11	95
3	MA0663.1	MLX	RTCACGTGAT	9.9e-6	5.5e-9	-19.02	0.0	57.0	191	343	850	0.29843	5.8e-11	95
3	MA0759.1	ELK3	ACCGGAAGTD	1.0e-5	5.5e-9	-19.02	0.0	65.0	191	679	1625	0.34031	5.8e-11	95
3	MA0645.1	ETV6	MSCGGAAGTR	1.1e-5	6.2e-9	-18.90	0.0	65.0	191	573	1347	0.34031	6.5e-11	95
5	ETS1_DBD_1		ACCGGAARTR	1.2e-5	6.8e-9	-18.81	0.0	65.0	191	610	1446	0.34031	7.1e-11	95
5	CREB3L1_DBD_2		TGCCACGTGGCA	2.1e-5	1.2e-8	-18.27	0.0	57.0	189	291	701	0.30159	1.2e-10	94
5	GABPA_full		ACCGGAAGTR	2.7e-5	1.5e-8	-18.02	0.0	65.0	191	530	1242	0.34031	1.6e-10	95
5	ELK1_DBD_1		ACCGGAAGTD	3.6e-5	2.0e-8	-17.74	0.0	65.0	191	655	1573	0.34031	2.1e-10	95
3	MA0692.1	TFEB	RYCACGTGAC	3.8e-5	2.1e-8	-17.69	0.0	69.0	191	704	1609	0.36126	2.2e-10	95
3	MA0622.1	Mlxip	BCACGTGK	4.0e-5	2.2e-8	-17.62	0.0	69.0	193	244	492	0.35751	2.3e-10	96
3	MA0620.2	MITF	NNDRGTCACGTGACYHNN	4.9e-5	2.7e-8	-17.43	0.0	61.0	183	319	716	0.33333	3.0e-10	91
5	ELK1_full_1		ACCGGAAGTD	6.5e-5	3.6e-8	-17.14	0.0	65.0	191	429	984	0.34031	3.8e-10	95
3	MA0617.1	Id2	RCACGTGR	7.2e-5	3.9e-8	-17.05	0.0	69.0	193	243	492	0.35751	4.1e-10	96
5	Elk3_DBD		ACCGGAAGTD	1.3e-4	7.1e-8	-16.46	0.0	65.0	191	433	1000	0.34031	7.5e-10	95
5	ARNTL_DBD		GTCACGTGAC	2.3e-4	1.3e-7	-15.86	0.0	57.0	191	154	340	0.29843	1.4e-9	95
3	MA0638.1	CREB3	VTGCCACGTCAYCR	2.5e-4	1.4e-7	-15.78	0.0	71.0	187	330	669	0.37968	1.5e-9	93
5	CREB3L1_DBD_3		TGCCACGTGGCA	4.5e-4	2.5e-7	-15.21	0.0	57.0	189	235	561	0.30159	2.6e-9	94
5	ERF_DBD		ACCGGAAGTR	6.6e-4	3.6e-7	-14.83	0.0	65.0	191	534	1276	0.34031	3.8e-9	95
3	MA0028.2	ELK1	ACCGGAAGTR	7.9e-4	4.3e-7	-14.65	0.0	65.0	191	364	833	0.34031	4.6e-9	95
3	MA0760.1	ERF	ACCGGAAGTR	1.2e-3	6.3e-7	-14.27	0.0	65.0	191	507	1209	0.34031	6.7e-9	95
5	BHLHE41_full		RTCACGTGAC	1.3e-3	7.1e-7	-14.16	0.0	59.0	191	214	497	0.30890	7.5e-9	95
3	MA0763.1	ETV3	ACCGGAAGTR	1.4e-3	7.5e-7	-14.10	0.0	65.0	191	679	1668	0.34031	7.9e-9	95
5	CREB3_full_2		VTGCCACGTCAYCR	1.4e-3	7.5e-7	-14.10	0.0	71.0	187	357	740	0.37968	8.1e-9	93
1	ATCACGTG	MEME-2	ATCACGTG	1.7e-3	9.5e-7	-13.86	0.0	57.0	193	310	797	0.29534	9.9e-9	96
5	Srebf1_DBD		ATCACGTGAY	2.2e-3	1.2e-6	-13.62	0.0	55.0	191	274	710	0.28796	1.3e-8	95
5	Mlx_DBD		RTCACGTGAY	2.7e-3	1.5e-6	-13.43	0.0	69.0	191	276	582	0.36126	1.5e-8	95
3	MA0839.1	CREB3L1	VTGCCACGTCAYCA	3.2e-3	1.7e-6	-13.26	0.0	71.0	187	243	482	0.37968	1.9e-8	93
3	MA0093.2	USF1	VYCAYGTGACC	3.4e-3	1.9e-6	-13.19	0.0	66.0	190	423	976	0.34737	2.0e-8	94
5	ETV3_DBD		ACCGGAAGTR	3.6e-3	2.0e-6	-13.14	0.0	57.0	191	619	1718	0.29843	2.1e-8	95
3	MA0829.1	Srebf1(var.2)	ATCACGTGAY	5.0e-3	2.7e-6	-12.81	0.0	55.0	191	245	629	0.28796	2.9e-8	95
5	ELK1_DBD_2		ACCGGAAGTR	6.5e-3	3.6e-6	-12.55	0.0	65.0	191	390	913	0.34031	3.7e-8	95
3	MA0750.2	ZBTB7A	NVCCGGAAGTGSV	1.8e-2	9.9e-6	-11.53	0.0	74.0	188	797	1752	0.39362	1.1e-7	93
4	UP00038_1	Spdef_primary	VHRCATCCGGATHYTY	2.1e-2	1.2e-5	-11.37	0.0	61.0	185	582	1477	0.32973	1.3e-7	92
5	TFEC_DBD		RTCACRTGAB	2.8e-2	1.6e-5	-11.07	0.0	57.0	191	648	1828	0.29843	1.6e-7	95
3	MA0473.2	ELF1	AACCCGGAAGTR	3.3e-2	1.8e-5	-10.93	0.0	63.0	189	184	403	0.33333	1.9e-7	94
4	UP00085_1	Sfpi1_primary	NDAWGVGGAAGTDN	3.9e-2	2.1e-5	-10.75	0.0	71.0	187	862	1980	0.37968	2.3e-7	93
3	MA0076.2	ELK4	BCRCTTCCGGB	4.3e-2	2.4e-5	-10.65	0.0	64.0	190	349	827	0.33684	2.5e-7	94
2	5-AKWTCCY	STREME-5	AKWTCCY	5.3e-2	2.9e-5	-10.43	0.0	80.0	194	478	970	0.41237	3.1e-7	96
5	XBP1_DBD_2		WDKGMCACGTCATC	5.5e-2	3.0e-5	-10.40	0.0	71.0	187	353	752	0.37968	3.3e-7	93
5	CREB3L1_DBD_1		VTGCCACGTCAYCA	7.5e-2	4.1e-5	-10.10	0.0	71.0	187	266	550	0.37968	4.4e-7	93
4	UP00013_1	Gabpa_primary	MNWWACCGGAAGTDNNN	7.8e-2	4.3e-5	-10.06	0.0	66.0	184	414	947	0.35870	4.7e-7	91
5	SREBF2_DBD		ATCACGTGAY	8.5e-2	4.6e-5	-9.98	0.0	55.0	191	236	621	0.28796	4.9e-7	95
3	MA0844.1	XBP1	WDKGMCACGTCATC	9.2e-2	5.1e-5	-9.89	0.0	73.0	187	326	674	0.39037	5.5e-7	93
3	MA0828.1	SREBF2(var.2)	ATCACGTGAY	9.6e-2	5.3e-5	-9.85	0.0	55.0	191	210	544	0.28796	5.5e-7	95
3	MA0871.1	TFEC	RTCACRTGAB	1.0e-1	5.7e-5	-9.78	0.0	61.0	191	677	1811	0.31937	6.0e-7	95
5	CREB3L1_DBD_4		NTGCCACGTCABCA	3.0e-1	1.6e-4	-8.72	0.0	73.0	187	180	350	0.39037	1.8e-6	93
5	Creb3l2_DBD_2		TGCCACGTGGCA	3.6e-1	2.0e-4	-8.52	0.0	73.0	189	218	440	0.38624	2.1e-6	94
3	MA0062.2	Gabpa	CCGGAAGTGVV	4.1e-1	2.3e-4	-8.39	0.0	62.0	190	374	940	0.32632	2.4e-6	94
5	SPDEF_full_1		AMCCGGATGTR	4.6e-1	2.5e-4	-8.29	0.0	64.0	190	340	822	0.33684	2.7e-6	94
3	MA0762.1	ETV2	AACCGGAAATR	4.6e-1	2.5e-4	-8.29	0.0	68.0	190	261	579	0.35789	2.7e-6	94
4	UP00065_1	Zfp161_primary	KGGCGCGCGCRCHYRD	4.8e-1	2.7e-4	-8.23	0.0	67.0	185	483	1128	0.36216	2.9e-6	92
3	MA0636.1	BHLHE41	RTCACGTGAC	7.4e-1	4.1e-4	-7.81	0.0	57.0	191	148	361	0.29843	4.3e-6	95
5	EHF_full		WACCCGGAAGTA	8.2e-1	4.5e-4	-7.71	0.0	67.0	189	408	962	0.35450	4.8e-6	94
4	UP00050_2	Bhlhb2_secondary	YRYSNHTMCACGTGGADRSMRGT	8.6e-1	4.7e-4	-7.66	0.0	78.0	178	482	945	0.43820	5.4e-6	88
5	SPDEF_DBD_1		AMCCGGATGTW	1.1e0	6.0e-4	-7.41	0.0	64.0	190	337	821	0.33684	6.4e-6	94
2	3-CCGGAAG	STREME-3	CCGGAAG	1.1e0	6.3e-4	-7.37	0.0	54.0	194	748	2342	0.27835	6.6e-6	96
3	MA0598.2	EHF	WACCCGGAAGTA	1.4e0	7.9e-4	-7.15	0.0	67.0	189	377	887	0.35450	8.4e-6	94
3	MA0624.1	NFATC1	WWTTTCCRHN	1.8e0	9.7e-4	-6.94	0.0	75.0	191	1055	2422	0.39267	1.0e-5	95
3	MA0641.1	ELF4	AACCCGGAAGTR	1.9e0	1.0e-3	-6.86	0.0	67.0	189	229	513	0.35450	1.1e-5	94
5	ELF1_DBD		AACCCGGAAGTR	1.9e0	1.1e-3	-6.85	0.0	63.0	189	233	554	0.33333	1.1e-5	94
5	ETV2_DBD		AACCGGAAATR	2.4e0	1.3e-3	-6.64	0.0	50.0	190	249	748	0.26316	1.4e-5	94
3	MA0625.1	NFATC3	WTTTTCCRYH	2.8e0	1.5e-3	-6.49	0.0	75.0	191	997	2289	0.39267	1.6e-5	95
5	MAX_DBD_1		CACGTGSHMVVCACGTG	4.1e0	2.3e-3	-6.09	0.0	132.0	184	152	179	0.71739	2.5e-5	91
5	HES5_DBD_1		YGGCACGTGCCR	6.1e0	3.4e-3	-5.70	0.0	67.0	189	95	191	0.35450	3.6e-5	94
5	HES7_DBD		YGGCACGTGCCR	6.8e0	3.7e-3	-5.59	0.0	67.0	189	76	147	0.35450	4.0e-5	94
3	MA0686.1	SPDEF	AMCCGGATGTR	7.0e0	3.8e-3	-5.57	0.0	64.0	190	287	702	0.33684	4.1e-5	94
5	CREB3L1_full_1		TGCCACGTGGCA	8.1e0	4.4e-3	-5.42	0.0	87.0	189	195	344	0.46032	4.7e-5	94
# CentriMo (Local Motif Enrichment Analysis): Version 5.3.3 compiled on Feb 21 2021 at 14:52:25
# The format of this file is described at https://meme-suite.org/meme/doc/centrimo-output-format.html.
# centrimo -seqlen 200 -verbosity 1 -oc centrimo_out -bfile ./background -score 5.0 -ethresh 10.0 ./sequences.fa meme_out/meme.xml streme_out/streme.xml db/JASPAR/JASPAR2018_CORE_vertebrates_non-redundant.meme db/MOUSE/uniprobe_mouse.meme db/EUKARYOTE/jolma2013.meme
