## Supplementary File 1 for "PlotMI: interpretation of pairwise dependencies and positional preferences learned by deep learning models from sequence data": fimo.tsv

motif_id	motif_alt_id	sequence_name	start	stop	strand	score	p-value	q-value	matched_sequence
1-MCACGTGMHDNNNNNN	STREME-1	347012	115	130	-	14.4328	1.64e-08	0.0183	ACACGTGATGGTATGC
1-MCACGTGMHDNNNNNN	STREME-1	818232	84	99	+	14.2239	4.92e-08	0.0229	ACACGTGATGGTATGG
1-MCACGTGMHDNNNNNN	STREME-1	812028	93	108	-	14.1791	6.16e-08	0.0229	ACACGTGACAGGATTC
1-MCACGTGMHDNNNNNN	STREME-1	352833	78	93	+	14.1045	8.6e-08	0.024	ACACGTGATGGGATGC
1-MCACGTGMHDNNNNNN	STREME-1	43818	69	84	+	13.9701	1.54e-07	0.0343	ACACGTGACGATATTC
1-MCACGTGMHDNNNNNN	STREME-1	600993	101	116	+	13.8507	2.48e-07	0.0462	ACACGTGATGGGACCT
1-MCACGTGMHDNNNNNN	STREME-1	239494	99	114	-	13.806	2.97e-07	0.0473	ACACGTGATGGCGCTT
1-MCACGTGMHDNNNNNN	STREME-1	83195	73	88	+	13.7015	4.31e-07	0.0535	ACACGTGATGGAAGGT
1-MCACGTGMHDNNNNNN	STREME-1	385103	72	87	-	13.7015	4.31e-07	0.0535	ACACGTGACAGGGTTC
1-MCACGTGMHDNNNNNN	STREME-1	134061	147	162	+	13.4179	1.07e-06	0.109	ACACGTGACGAAATGC
1-MCACGTGMHDNNNNNN	STREME-1	642543	74	89	-	13.4179	1.07e-06	0.109	ACACGTGATGCTACAC
1-MCACGTGMHDNNNNNN	STREME-1	365842	44	59	+	13.2687	1.64e-06	0.153	ACACGTGACATAACGA
1-MCACGTGMHDNNNNNN	STREME-1	587349	169	184	+	13.1194	2.42e-06	0.195	ACACGTGACACTGCGT
1-MCACGTGMHDNNNNNN	STREME-1	164595	124	139	+	13.0299	3.02e-06	0.195	ACACGTGATAATCTCT
1-MCACGTGMHDNNNNNN	STREME-1	211115	172	187	-	13.0299	3.02e-06	0.195	ACACGTGCCAGAAAGT
1-MCACGTGMHDNNNNNN	STREME-1	956864	150	165	+	12.9701	3.47e-06	0.195	ACACGTGATCCAATTG
1-MCACGTGMHDNNNNNN	STREME-1	521106	113	128	-	12.9403	3.71e-06	0.195	ACACGTGCCGCTTTAT
1-MCACGTGMHDNNNNNN	STREME-1	255915	75	90	+	12.9254	3.84e-06	0.195	ACACGTGCCGCTTTGA
1-MCACGTGMHDNNNNNN	STREME-1	938060	79	94	-	12.9104	3.98e-06	0.195	ACACGTGATTACGTTC
1-MCACGTGMHDNNNNNN	STREME-1	99662	67	82	-	12.8955	4.11e-06	0.195	ACACGTGCCGGGTTCC
1-MCACGTGMHDNNNNNN	STREME-1	166814	161	176	-	12.8955	4.11e-06	0.195	CCACGTGATAGTAGTA
1-MCACGTGMHDNNNNNN	STREME-1	73138	110	125	-	12.8806	4.25e-06	0.195	ACACGTGAATAGATTT
1-MCACGTGMHDNNNNNN	STREME-1	587134	157	172	-	12.8806	4.25e-06	0.195	ACACGTGCTAGCCTTG
1-MCACGTGMHDNNNNNN	STREME-1	832530	112	127	+	12.8657	4.39e-06	0.195	CCACGTGATGCTACCT
1-MCACGTGMHDNNNNNN	STREME-1	149738	14	29	-	12.8507	4.53e-06	0.195	ACACGTGATTCCAATG
1-MCACGTGMHDNNNNNN	STREME-1	699626	177	192	-	12.8507	4.53e-06	0.195	ACACGTGACTGTCCAT
1-MCACGTGMHDNNNNNN	STREME-1	500459	101	116	-	12.7612	5.49e-06	0.218	ACACGTGATAAGGTGC
1-MCACGTGMHDNNNNNN	STREME-1	174661	36	51	-	12.7463	5.65e-06	0.218	ACACGTGATATCCTGG
1-MCACGTGMHDNNNNNN	STREME-1	212986	99	114	+	12.7463	5.65e-06	0.218	ACACGTGCCGTCAAGT
1-MCACGTGMHDNNNNNN	STREME-1	845090	113	128	-	12.7015	6.2e-06	0.229	ACACGTGGAGGCATTT
1-MCACGTGMHDNNNNNN	STREME-1	643916	90	105	-	12.6866	6.39e-06	0.229	ACACGTGCTGTTTATG
1-MCACGTGMHDNNNNNN	STREME-1	400026	85	100	-	12.6567	6.78e-06	0.229	ACACGTGCCGGTGAGC
1-MCACGTGMHDNNNNNN	STREME-1	200829	100	115	-	12.6567	6.78e-06	0.229	CCACGTGATGGCCCTT
1-MCACGTGMHDNNNNNN	STREME-1	220037	20	35	+	12.6269	7.19e-06	0.229	ACACGTGCCTGTAGGA
1-MCACGTGMHDNNNNNN	STREME-1	856848	13	28	-	12.6119	7.39e-06	0.229	ACACGTGCTGATACGG
1-MCACGTGMHDNNNNNN	STREME-1	985100	146	161	+	12.6119	7.39e-06	0.229	ACACGTGCATGGATCT
1-MCACGTGMHDNNNNNN	STREME-1	2701	145	160	-	12.597	7.61e-06	0.23	ACACGTGATAAAAGGC
1-MCACGTGMHDNNNNNN	STREME-1	751322	175	190	+	12.5224	8.76e-06	0.234	ACACGTGAGAGGATGC
1-MCACGTGMHDNNNNNN	STREME-1	11976	56	71	-	12.5075	9e-06	0.234	ACACGTGCCGGAGGTG
1-MCACGTGMHDNNNNNN	STREME-1	797737	133	148	+	12.4925	9.25e-06	0.234	CCACGTGACAACATTA
1-MCACGTGMHDNNNNNN	STREME-1	841423	33	48	-	12.4478	1e-05	0.234	ACACGTGCCTAAATCA
1-MCACGTGMHDNNNNNN	STREME-1	804655	60	75	-	12.4478	1e-05	0.234	GCACGTGCCAGAGTTT
1-MCACGTGMHDNNNNNN	STREME-1	446929	145	160	-	12.4478	1e-05	0.234	CCACGTGATTCTCTTC
1-MCACGTGMHDNNNNNN	STREME-1	117469	72	87	+	12.4478	1e-05	0.234	CCACGTGATTGAACCA
1-MCACGTGMHDNNNNNN	STREME-1	389836	95	110	-	12.4179	1.06e-05	0.234	ACACGTGATACCGCAC
1-MCACGTGMHDNNNNNN	STREME-1	901993	69	84	-	12.403	1.09e-05	0.234	CCACGTGCCGTTAGTT
1-MCACGTGMHDNNNNNN	STREME-1	575893	77	92	-	12.403	1.09e-05	0.234	ACACGTGCATGCACTC
1-MCACGTGMHDNNNNNN	STREME-1	362984	122	137	-	12.403	1.09e-05	0.234	ACACGTGCCAGGTCGA
1-MCACGTGMHDNNNNNN	STREME-1	555721	175	190	-	12.403	1.09e-05	0.234	ACACGTGCCACTCCGT
1-MCACGTGMHDNNNNNN	STREME-1	792614	16	31	+	12.403	1.09e-05	0.234	GCACGTGCCGTCATTC
1-MCACGTGMHDNNNNNN	STREME-1	144315	135	150	+	12.403	1.09e-05	0.234	ACACGTGCCTTTAACA
1-MCACGTGMHDNNNNNN	STREME-1	358542	92	107	-	12.3881	1.12e-05	0.234	ACACGTGCTTGTGCCG
1-MCACGTGMHDNNNNNN	STREME-1	473150	111	126	-	12.3881	1.12e-05	0.234	ACACGTGGTGTGACTG
1-MCACGTGMHDNNNNNN	STREME-1	806811	38	53	+	12.3731	1.14e-05	0.234	GCACGTGACTTGATTG
1-MCACGTGMHDNNNNNN	STREME-1	182352	109	124	+	12.3582	1.17e-05	0.234	ACACGTGACTACCTTG
1-MCACGTGMHDNNNNNN	STREME-1	735898	143	158	-	12.3433	1.2e-05	0.234	ACACGTGAGAGTTCTC
1-MCACGTGMHDNNNNNN	STREME-1	616714	112	127	-	12.3284	1.24e-05	0.234	ACACGTGAAACCAGTA
1-MCACGTGMHDNNNNNN	STREME-1	698064	115	130	-	12.3134	1.27e-05	0.234	GCACGTGCTGCTGTTC
1-MCACGTGMHDNNNNNN	STREME-1	110949	91	106	-	12.2985	1.3e-05	0.234	ACACGTGCCATAAGCC
1-MCACGTGMHDNNNNNN	STREME-1	697308	162	177	-	12.2985	1.3e-05	0.234	GCACGTGCTGGGACGT
1-MCACGTGMHDNNNNNN	STREME-1	33969	19	34	+	12.2985	1.3e-05	0.234	CCACGTGCCGGTAGGT
1-MCACGTGMHDNNNNNN	STREME-1	199699	95	110	+	12.2836	1.33e-05	0.234	ACACGTGACGAACTAG
1-MCACGTGMHDNNNNNN	STREME-1	669631	57	72	-	12.2537	1.4e-05	0.234	ACACGTGATGCGTGGG
1-MCACGTGMHDNNNNNN	STREME-1	890337	183	198	-	12.2537	1.4e-05	0.234	CCACGTGATACATATT
1-MCACGTGMHDNNNNNN	STREME-1	626606	109	124	-	12.2388	1.43e-05	0.234	ACACGTGATCGCAACA
1-MCACGTGMHDNNNNNN	STREME-1	353517	32	47	-	12.2239	1.47e-05	0.234	ACACGTGAATAGAATT
1-MCACGTGMHDNNNNNN	STREME-1	594308	52	67	-	12.2239	1.47e-05	0.234	CCACGTGCTGTTTTGA
1-MCACGTGMHDNNNNNN	STREME-1	524499	83	98	-	12.2239	1.47e-05	0.234	GCACGTGACAGTTATA
1-MCACGTGMHDNNNNNN	STREME-1	450385	114	129	-	12.2239	1.47e-05	0.234	CCACGTGCCTAAATTT
1-MCACGTGMHDNNNNNN	STREME-1	408562	88	103	+	12.2239	1.47e-05	0.234	CCACGTGCTGTTACCC
1-MCACGTGMHDNNNNNN	STREME-1	5172	143	158	-	12.209	1.5e-05	0.236	ACACGTGGTACAAATA
1-MCACGTGMHDNNNNNN	STREME-1	9329	37	52	-	12.194	1.54e-05	0.236	GCACGTGAAGGGATGC
1-MCACGTGMHDNNNNNN	STREME-1	591875	156	171	+	12.194	1.54e-05	0.236	ACACGTGCCGCGAAAC
1-MCACGTGMHDNNNNNN	STREME-1	531278	101	116	+	12.1791	1.58e-05	0.238	ACACGTGGCGTGCTTC
1-MCACGTGMHDNNNNNN	STREME-1	497131	55	70	-	12.1642	1.61e-05	0.24	CCACGTGACTTGTTGT
1-MCACGTGMHDNNNNNN	STREME-1	179206	84	99	-	12.1194	1.73e-05	0.243	ACACGTGAAGCACTCG
1-MCACGTGMHDNNNNNN	STREME-1	695993	130	145	-	12.1194	1.73e-05	0.243	ACACGTGACACTCACG
1-MCACGTGMHDNNNNNN	STREME-1	583323	135	150	+	12.1194	1.73e-05	0.243	CCACGTGCTAGAGATT
1-MCACGTGMHDNNNNNN	STREME-1	694978	113	128	-	12.1045	1.77e-05	0.243	ACACGTGATCGCTGTC
1-MCACGTGMHDNNNNNN	STREME-1	32353	80	95	+	12.1045	1.77e-05	0.243	ACACATGATGCGATAT
1-MCACGTGMHDNNNNNN	STREME-1	229294	129	144	+	12.0896	1.81e-05	0.243	GCACGTGATGGAGGGT
1-MCACGTGMHDNNNNNN	STREME-1	250165	60	75	-	12.0746	1.85e-05	0.243	ACACATGACGGAAAGT
1-MCACGTGMHDNNNNNN	STREME-1	452052	98	113	-	12.0746	1.85e-05	0.243	GCACGTGATACTCTGC
1-MCACGTGMHDNNNNNN	STREME-1	200420	168	183	-	12.0746	1.85e-05	0.243	ACACGTGGCGCTGCGT
1-MCACGTGMHDNNNNNN	STREME-1	5439	115	130	-	12.0597	1.9e-05	0.243	ACACGTGAAAGGAAAG
1-MCACGTGMHDNNNNNN	STREME-1	497970	150	165	-	12.0597	1.9e-05	0.243	ACACGTGGGGGCATTT
1-MCACGTGMHDNNNNNN	STREME-1	718481	167	182	-	12.0448	1.94e-05	0.243	GCACGTGCCAGAGCTT
1-MCACGTGMHDNNNNNN	STREME-1	611558	170	185	+	12.0448	1.94e-05	0.243	CCACGTGCTTTTCTTC
1-MCACGTGMHDNNNNNN	STREME-1	84966	6	21	+	12.0299	1.98e-05	0.243	ACACGTGACCAATTTG
1-MCACGTGMHDNNNNNN	STREME-1	257290	55	70	+	12.0299	1.98e-05	0.243	ACACATGATGTTACCA
1-MCACGTGMHDNNNNNN	STREME-1	175990	183	198	+	12.0299	1.98e-05	0.243	ACACGTGCATTGACGT
1-MCACGTGMHDNNNNNN	STREME-1	468154	5	20	+	12.0149	2.03e-05	0.243	GCACGTGACGCCAAGT
1-MCACGTGMHDNNNNNN	STREME-1	397308	147	162	+	12.0149	2.03e-05	0.243	CCACGTGATGCTCAGT
1-MCACGTGMHDNNNNNN	STREME-1	361939	33	48	+	11.9851	2.12e-05	0.244	ACACGTGGCATAGTGA
1-MCACGTGMHDNNNNNN	STREME-1	154135	44	59	+	11.9851	2.12e-05	0.244	ACACGTGCCTGATGGC
1-MCACGTGMHDNNNNNN	STREME-1	243003	80	95	-	11.9851	2.12e-05	0.244	CCACGTGATAGCCATA
1-MCACGTGMHDNNNNNN	STREME-1	708773	108	123	+	11.9851	2.12e-05	0.244	CCACGTGATATAAAAC
1-MCACGTGMHDNNNNNN	STREME-1	273781	22	37	-	11.9552	2.21e-05	0.245	ACACATGCCAGAGTTT
1-MCACGTGMHDNNNNNN	STREME-1	209366	163	178	+	11.9552	2.21e-05	0.245	CCACGTGATGGTCCAG
1-MCACGTGMHDNNNNNN	STREME-1	918966	168	183	+	11.9552	2.21e-05	0.245	CCACGTGACAGTCGGT
1-MCACGTGMHDNNNNNN	STREME-1	645530	21	36	+	11.9403	2.26e-05	0.245	ACACATGACGGTTTAA
1-MCACGTGMHDNNNNNN	STREME-1	949941	96	111	+	11.9403	2.26e-05	0.245	ACACGTGCTGAACAGT
1-MCACGTGMHDNNNNNN	STREME-1	227298	87	102	+	11.9254	2.31e-05	0.245	CCACGTGACAGTGGAT
1-MCACGTGMHDNNNNNN	STREME-1	587077	130	145	+	11.9254	2.31e-05	0.245	ACACGTGCCGTCTACA
1-MCACGTGMHDNNNNNN	STREME-1	488742	179	194	+	11.9254	2.31e-05	0.245	ACACGTGGTTGAGATC
1-MCACGTGMHDNNNNNN	STREME-1	641691	55	70	-	11.9104	2.35e-05	0.246	ACACGTGGAGCGATTG
1-MCACGTGMHDNNNNNN	STREME-1	4247	57	72	-	11.8955	2.4e-05	0.246	CCACGTGATTTTCATC
1-MCACGTGMHDNNNNNN	STREME-1	195512	122	137	-	11.8955	2.4e-05	0.246	CCACGTGAAGGAACAC
1-MCACGTGMHDNNNNNN	STREME-1	493671	157	172	-	11.8955	2.4e-05	0.246	ACACGTGAATTCGATA
1-MCACGTGMHDNNNNNN	STREME-1	763677	122	137	-	11.8806	2.45e-05	0.247	GCACGTGCTACGAATT
1-MCACGTGMHDNNNNNN	STREME-1	432387	159	174	+	11.8806	2.45e-05	0.247	ACACGTGATGAGGGAA
1-MCACGTGMHDNNNNNN	STREME-1	629206	77	92	-	11.8657	2.51e-05	0.247	ACACGTGGAAGAATAC
1-MCACGTGMHDNNNNNN	STREME-1	365552	49	64	+	11.8507	2.56e-05	0.247	ACACGTGATCGACGCT
1-MCACGTGMHDNNNNNN	STREME-1	320949	129	144	+	11.8507	2.56e-05	0.247	ACACGTGCAAGTGCAA
1-MCACGTGMHDNNNNNN	STREME-1	902241	160	175	-	11.8507	2.56e-05	0.247	CCACGTGAAGGCACCA
1-MCACGTGMHDNNNNNN	STREME-1	273781	40	55	-	11.8358	2.61e-05	0.247	ACACGTGCTTCGTGGT
1-MCACGTGMHDNNNNNN	STREME-1	979799	76	91	+	11.8358	2.61e-05	0.247	CCACGTGATGAATTCG
1-MCACGTGMHDNNNNNN	STREME-1	874218	132	147	+	11.8358	2.61e-05	0.247	ACACGTGAGTATGTTA
1-MCACGTGMHDNNNNNN	STREME-1	570710	67	82	-	11.8209	2.66e-05	0.248	CCACGTGCCGCACCTT
1-MCACGTGMHDNNNNNN	STREME-1	565889	84	99	+	11.8209	2.66e-05	0.248	ACACGTGACTCCCCCG
1-MCACGTGMHDNNNNNN	STREME-1	895736	170	185	-	11.791	2.77e-05	0.252	ACACGTGGCAAAACCT
1-MCACGTGMHDNNNNNN	STREME-1	896756	111	126	-	11.7761	2.83e-05	0.252	CCACGTGGCTCTATTA
1-MCACGTGMHDNNNNNN	STREME-1	132222	25	40	+	11.7612	2.88e-05	0.252	ACACGTGCTACCGGAT
1-MCACGTGMHDNNNNNN	STREME-1	133970	155	170	+	11.7612	2.88e-05	0.252	CCACGTGAAGGGAGTG
1-MCACGTGMHDNNNNNN	STREME-1	7707	44	59	-	11.7463	2.94e-05	0.252	ACACATGATTGACTTG
1-MCACGTGMHDNNNNNN	STREME-1	992843	94	109	+	11.7463	2.94e-05	0.252	ACACGTGAATCAAGGG
1-MCACGTGMHDNNNNNN	STREME-1	131715	104	119	+	11.7463	2.94e-05	0.252	GCACGTGACACCTCTA
1-MCACGTGMHDNNNNNN	STREME-1	162607	119	134	-	11.7463	2.94e-05	0.252	ACACGTGATCGGTGGA
1-MCACGTGMHDNNNNNN	STREME-1	132394	131	146	-	11.7463	2.94e-05	0.252	ACACGTGGAGGAGATT
1-MCACGTGMHDNNNNNN	STREME-1	915210	19	34	-	11.7313	3e-05	0.252	ACACGTGCTATAGAAG
1-MCACGTGMHDNNNNNN	STREME-1	467848	76	91	-	11.7015	3.12e-05	0.252	CCACGTGCCAGTCATA
1-MCACGTGMHDNNNNNN	STREME-1	296758	152	167	+	11.7015	3.12e-05	0.252	GCACGTGACGAGAGTA
1-MCACGTGMHDNNNNNN	STREME-1	822151	54	69	+	11.6866	3.18e-05	0.252	GCACGTGCCTGTACGG
1-MCACGTGMHDNNNNNN	STREME-1	645361	63	78	+	11.6866	3.18e-05	0.252	ACACATGCTGTGATGA
1-MCACGTGMHDNNNNNN	STREME-1	190863	63	78	+	11.6866	3.18e-05	0.252	ACACGTGAGTGCACGG
1-MCACGTGMHDNNNNNN	STREME-1	248989	34	49	+	11.6716	3.24e-05	0.252	CCACGTGAGGGCACTA
1-MCACGTGMHDNNNNNN	STREME-1	254122	84	99	+	11.6716	3.24e-05	0.252	GCACGTGATACTCCAT
1-MCACGTGMHDNNNNNN	STREME-1	868958	83	98	-	11.6716	3.24e-05	0.252	ACACGTGATCTGCCGC
1-MCACGTGMHDNNNNNN	STREME-1	728419	167	182	+	11.6567	3.3e-05	0.252	ACACGTGCGTCTGTTA
1-MCACGTGMHDNNNNNN	STREME-1	241344	98	113	+	11.6418	3.36e-05	0.252	ACACGTGCCCCATATT
1-MCACGTGMHDNNNNNN	STREME-1	871045	118	133	+	11.6418	3.36e-05	0.252	ACACGTGTTTCTATTT
1-MCACGTGMHDNNNNNN	STREME-1	905167	59	74	-	11.6269	3.42e-05	0.252	ACACATGACAGAACCG
1-MCACGTGMHDNNNNNN	STREME-1	283173	98	113	+	11.6269	3.42e-05	0.252	CCACGTGCATCTATCT
1-MCACGTGMHDNNNNNN	STREME-1	563933	148	163	-	11.6269	3.42e-05	0.252	ACACGTGGTGACCTCT
1-MCACGTGMHDNNNNNN	STREME-1	427340	148	163	-	11.6269	3.42e-05	0.252	ACACATGACGGCCTGC
1-MCACGTGMHDNNNNNN	STREME-1	492237	13	28	-	11.6119	3.49e-05	0.252	ACACGTGGCGGCGCAC
1-MCACGTGMHDNNNNNN	STREME-1	558720	35	50	+	11.597	3.55e-05	0.252	ACACGTGAAGCCTCAG
1-MCACGTGMHDNNNNNN	STREME-1	192241	40	55	-	11.597	3.55e-05	0.252	ACACGTGCCACGTCAG
1-MCACGTGMHDNNNNNN	STREME-1	957475	70	85	-	11.597	3.55e-05	0.252	CCACGTGATTGCGCCG
1-MCACGTGMHDNNNNNN	STREME-1	760115	117	132	-	11.597	3.55e-05	0.252	CCACGTGACACGGCGA
1-MCACGTGMHDNNNNNN	STREME-1	310658	153	168	-	11.597	3.55e-05	0.252	CCACGTGAAATATCTC
1-MCACGTGMHDNNNNNN	STREME-1	762298	171	186	+	11.597	3.55e-05	0.252	ACACGTGCACGTCCTT
1-MCACGTGMHDNNNNNN	STREME-1	844961	54	69	+	11.5821	3.62e-05	0.252	ACACGTGGAGGTCGTT
1-MCACGTGMHDNNNNNN	STREME-1	741951	63	78	-	11.5821	3.62e-05	0.252	CCACGTGATAACCTGC
1-MCACGTGMHDNNNNNN	STREME-1	553244	68	83	-	11.5821	3.62e-05	0.252	ACACGTGAAAAGTCAT
1-MCACGTGMHDNNNNNN	STREME-1	1957	165	180	-	11.5672	3.68e-05	0.252	ACACGTGAAACAGAAC
1-MCACGTGMHDNNNNNN	STREME-1	982778	55	70	-	11.5522	3.75e-05	0.252	ACACGTGAAGAAGACC
1-MCACGTGMHDNNNNNN	STREME-1	86435	97	112	+	11.5522	3.75e-05	0.252	ACACGTGGAGAGGTTT
1-MCACGTGMHDNNNNNN	STREME-1	999946	134	149	-	11.5522	3.75e-05	0.252	ACACGTGCACAAATTA
1-MCACGTGMHDNNNNNN	STREME-1	941666	20	35	+	11.5373	3.82e-05	0.252	GCACGTGCAGGTTTAT
1-MCACGTGMHDNNNNNN	STREME-1	250165	24	39	-	11.5224	3.88e-05	0.252	GCACGTGACTCTGGTA
1-MCACGTGMHDNNNNNN	STREME-1	93178	73	88	+	11.5224	3.88e-05	0.252	CCACGTGCCGTGCCTA
1-MCACGTGMHDNNNNNN	STREME-1	821913	159	174	+	11.5224	3.88e-05	0.252	ACACGTGCGTTCATGC
1-MCACGTGMHDNNNNNN	STREME-1	152841	162	177	-	11.5224	3.88e-05	0.252	ACACGTGGCGGATAAA
1-MCACGTGMHDNNNNNN	STREME-1	818670	184	199	+	11.5224	3.88e-05	0.252	CCACGTGCAGGCGTCT
1-MCACGTGMHDNNNNNN	STREME-1	336301	4	19	+	11.5075	3.95e-05	0.252	GCACGTGAGGCTATAT
1-MCACGTGMHDNNNNNN	STREME-1	290361	69	84	+	11.5075	3.95e-05	0.252	GCACGTGACAGTCGGA
1-MCACGTGMHDNNNNNN	STREME-1	330744	109	124	+	11.5075	3.95e-05	0.252	ACACGTGCGTGGCTTC
1-MCACGTGMHDNNNNNN	STREME-1	663902	19	34	-	11.4925	4.02e-05	0.252	CCACGTGCTTACCTTT
1-MCACGTGMHDNNNNNN	STREME-1	556323	75	90	+	11.4925	4.02e-05	0.252	GCACGTGCTCGCTTTT
1-MCACGTGMHDNNNNNN	STREME-1	30046	67	82	-	11.4925	4.02e-05	0.252	GCACGTGCTGGGCATC
1-MCACGTGMHDNNNNNN	STREME-1	268907	104	119	-	11.4925	4.02e-05	0.252	ACACGTGAGTAAAATC
1-MCACGTGMHDNNNNNN	STREME-1	307489	3	18	+	11.4776	4.09e-05	0.252	GCACGTGATGCGTGCT
1-MCACGTGMHDNNNNNN	STREME-1	362321	8	23	-	11.4776	4.09e-05	0.252	CCACGTGCCGTGTATA
1-MCACGTGMHDNNNNNN	STREME-1	906560	46	61	+	11.4776	4.09e-05	0.252	CCACGTGCTATCCCTC
1-MCACGTGMHDNNNNNN	STREME-1	958317	107	122	-	11.4776	4.09e-05	0.252	ACACGTGCTAACGACC
1-MCACGTGMHDNNNNNN	STREME-1	282817	126	141	+	11.4776	4.09e-05	0.252	GCACGTGACGCATCAA
1-MCACGTGMHDNNNNNN	STREME-1	137781	164	179	-	11.4776	4.09e-05	0.252	CCACGTGCTGCCGATA
1-MCACGTGMHDNNNNNN	STREME-1	156684	85	100	+	11.4627	4.17e-05	0.252	ACACGTGATCTCTGGC
1-MCACGTGMHDNNNNNN	STREME-1	680583	126	141	+	11.4627	4.17e-05	0.252	GCACGTGAGAGTACCT
1-MCACGTGMHDNNNNNN	STREME-1	916773	176	191	+	11.4627	4.17e-05	0.252	ACACGTGCATTGTTAA
1-MCACGTGMHDNNNNNN	STREME-1	232874	15	30	-	11.4478	4.24e-05	0.252	GCACGTGATTATAGAT
1-MCACGTGMHDNNNNNN	STREME-1	255320	33	48	-	11.4478	4.24e-05	0.252	ACACGTGGTTATGTAC
1-MCACGTGMHDNNNNNN	STREME-1	675595	108	123	-	11.4478	4.24e-05	0.252	CCACGTGACTTTTGGA
1-MCACGTGMHDNNNNNN	STREME-1	861396	181	196	+	11.4478	4.24e-05	0.252	ACACGTGGCATGGCAT
1-MCACGTGMHDNNNNNN	STREME-1	392462	25	40	-	11.4328	4.31e-05	0.252	ACACGTGCGTGTCCTC
1-MCACGTGMHDNNNNNN	STREME-1	876272	81	96	+	11.4328	4.31e-05	0.252	GCACGTGATATTTACG
1-MCACGTGMHDNNNNNN	STREME-1	642414	68	83	-	11.4328	4.31e-05	0.252	ACACGTGTAAGTATTT
1-MCACGTGMHDNNNNNN	STREME-1	998454	76	91	-	11.4328	4.31e-05	0.252	GCACGTGACCGACCTT
1-MCACGTGMHDNNNNNN	STREME-1	182588	146	161	-	11.4328	4.31e-05	0.252	CCACGTGATGTCCACC
1-MCACGTGMHDNNNNNN	STREME-1	156684	183	198	-	11.4328	4.31e-05	0.252	CCACGTGATTGCTAGG
1-MCACGTGMHDNNNNNN	STREME-1	81545	61	76	-	11.4179	4.38e-05	0.252	ACACATGATGCCGGTT
1-MCACGTGMHDNNNNNN	STREME-1	252076	87	102	+	11.4179	4.38e-05	0.252	ACACATGACGTGGGTT
1-MCACGTGMHDNNNNNN	STREME-1	919370	95	110	+	11.4179	4.38e-05	0.252	GCACGTGCTGGTGAAC
1-MCACGTGMHDNNNNNN	STREME-1	697308	170	185	+	11.403	4.46e-05	0.254	GCACGTGCTAGTGACC
1-MCACGTGMHDNNNNNN	STREME-1	237715	9	24	+	11.3881	4.53e-05	0.254	ACACGTGGTCCCACTC
1-MCACGTGMHDNNNNNN	STREME-1	374391	104	119	+	11.3881	4.53e-05	0.254	CCACGTGCCTGGGATA
1-MCACGTGMHDNNNNNN	STREME-1	688623	102	117	-	11.3881	4.53e-05	0.254	GCACGTGCCACAAGGT
1-MCACGTGMHDNNNNNN	STREME-1	216293	127	142	+	11.3881	4.53e-05	0.254	ACACGTGGTGTACCCG
1-MCACGTGMHDNNNNNN	STREME-1	639902	51	66	-	11.3731	4.61e-05	0.255	ACACGTGGTTTTTACC
1-MCACGTGMHDNNNNNN	STREME-1	147061	69	84	-	11.3731	4.61e-05	0.255	GCACGTGCCTGTCTAC
1-MCACGTGMHDNNNNNN	STREME-1	143057	155	170	+	11.3731	4.61e-05	0.255	ACACGTGGCGCTCAGC
1-MCACGTGMHDNNNNNN	STREME-1	696304	111	126	-	11.3582	4.69e-05	0.256	GCACGTGGTGTCATCA
1-MCACGTGMHDNNNNNN	STREME-1	177939	171	186	-	11.3582	4.69e-05	0.256	CCACGTGATTGACAAA
1-MCACGTGMHDNNNNNN	STREME-1	953168	47	62	+	11.3433	4.76e-05	0.256	ACACGTGCAATACCCA
1-MCACGTGMHDNNNNNN	STREME-1	296394	121	136	+	11.3433	4.76e-05	0.256	GCACGTGACTCTCCGC
1-MCACGTGMHDNNNNNN	STREME-1	730933	35	50	+	11.3284	4.84e-05	0.256	CCACGTGAAGAAGCTC
1-MCACGTGMHDNNNNNN	STREME-1	832359	110	125	+	11.3284	4.84e-05	0.256	GCACGTGACGCGTCAA
1-MCACGTGMHDNNNNNN	STREME-1	518801	146	161	-	11.3284	4.84e-05	0.256	CCACGTGCAGCTTCTC
1-MCACGTGMHDNNNNNN	STREME-1	874219	20	35	-	11.3134	4.92e-05	0.256	ACACATGACGCTGCCA
1-MCACGTGMHDNNNNNN	STREME-1	929815	44	59	+	11.3134	4.92e-05	0.256	CCACGTGATCTAAAGC
1-MCACGTGMHDNNNNNN	STREME-1	802570	85	100	-	11.3134	4.92e-05	0.256	GCACGTGAAGTAAACA
1-MCACGTGMHDNNNNNN	STREME-1	857996	117	132	+	11.3134	4.92e-05	0.256	ACACATGCTGGTGCCA
1-MCACGTGMHDNNNNNN	STREME-1	664226	139	154	+	11.3134	4.92e-05	0.256	ACACGTGGAGATAGTA
1-MCACGTGMHDNNNNNN	STREME-1	751593	175	190	+	11.3134	4.92e-05	0.256	ACACGTGAATACTTAG
1-MCACGTGMHDNNNNNN	STREME-1	372848	40	55	+	11.2985	5e-05	0.256	ACACGTGTTTGTTTTC
1-MCACGTGMHDNNNNNN	STREME-1	500459	87	102	+	11.2985	5e-05	0.256	ACACGTGCCCGGCCGC
1-MCACGTGMHDNNNNNN	STREME-1	972860	166	181	-	11.2985	5e-05	0.256	ACACGTGAGCTGACTA
1-MCACGTGMHDNNNNNN	STREME-1	435647	181	196	-	11.2836	5.08e-05	0.259	ACACGTGAATAATAAT
1-MCACGTGMHDNNNNNN	STREME-1	1490	114	129	-	11.2537	5.24e-05	0.262	ACACATGGCGTAATGT
1-MCACGTGMHDNNNNNN	STREME-1	904669	79	94	+	11.2388	5.33e-05	0.262	CCACGTGAGTTAACTC
1-MCACGTGMHDNNNNNN	STREME-1	801684	148	163	+	11.2388	5.33e-05	0.262	CCACGTGATTCACAAT
1-MCACGTGMHDNNNNNN	STREME-1	34047	185	200	+	11.2388	5.33e-05	0.262	CCACGTGAAGCATTAG
1-MCACGTGMHDNNNNNN	STREME-1	830969	70	85	-	11.2388	5.33e-05	0.262	ACACATGATACCAAGA
1-MCACGTGMHDNNNNNN	STREME-1	86674	83	98	+	11.2239	5.41e-05	0.262	GCACGTGATAACACAG
1-MCACGTGMHDNNNNNN	STREME-1	883465	105	120	+	11.2239	5.41e-05	0.262	CCACGTGAAAGTCCAC
1-MCACGTGMHDNNNNNN	STREME-1	474550	173	188	-	11.2239	5.41e-05	0.262	ACACGTGGGAGAATAC
1-MCACGTGMHDNNNNNN	STREME-1	25392	13	28	+	11.209	5.49e-05	0.262	GCACGTGAAATCCTTG
1-MCACGTGMHDNNNNNN	STREME-1	299305	80	95	+	11.209	5.49e-05	0.262	CCACGTGGCCGTGTTT
1-MCACGTGMHDNNNNNN	STREME-1	625694	90	105	-	11.209	5.49e-05	0.262	GCACGTGGTTTACTTT
1-MCACGTGMHDNNNNNN	STREME-1	529474	107	122	+	11.209	5.49e-05	0.262	CCACGTGAGTGTGCTC
1-MCACGTGMHDNNNNNN	STREME-1	488798	107	122	+	11.209	5.49e-05	0.262	CCACGTGAATTACTGA
1-MCACGTGMHDNNNNNN	STREME-1	518200	93	108	-	11.209	5.49e-05	0.262	CCACGTGCTAAAGCCT
1-MCACGTGMHDNNNNNN	STREME-1	458653	182	197	+	11.209	5.49e-05	0.262	ACACATGCCGTCCTTA
1-MCACGTGMHDNNNNNN	STREME-1	990275	34	49	-	11.194	5.58e-05	0.264	GCACGTGCTAAAAGGT
1-MCACGTGMHDNNNNNN	STREME-1	774358	86	101	+	11.194	5.58e-05	0.264	GCACGTGACTTCTACT
1-MCACGTGMHDNNNNNN	STREME-1	424801	19	34	+	11.1642	5.75e-05	0.267	ACACGTGGAACGACGA
1-MCACGTGMHDNNNNNN	STREME-1	589056	75	90	+	11.1642	5.75e-05	0.267	ACACGTGACTACGGAG
1-MCACGTGMHDNNNNNN	STREME-1	489660	73	88	-	11.1642	5.75e-05	0.267	CCACGTGACAATCCAC
1-MCACGTGMHDNNNNNN	STREME-1	290729	89	104	-	11.1642	5.75e-05	0.267	ACACGTGAGACGGACT
1-MCACGTGMHDNNNNNN	STREME-1	637390	111	126	-	11.1642	5.75e-05	0.267	ACACGTGCACGGGTCA
1-MCACGTGMHDNNNNNN	STREME-1	923216	123	138	+	11.1493	5.84e-05	0.267	ACACGTGGTACCCCCC
1-MCACGTGMHDNNNNNN	STREME-1	698780	113	128	-	11.1343	5.93e-05	0.267	GCACGTGGTTTTGTCT
1-MCACGTGMHDNNNNNN	STREME-1	249466	3	18	+	11.1194	6.02e-05	0.267	ACACGTGCCTCCTAAG
1-MCACGTGMHDNNNNNN	STREME-1	68233	27	42	-	11.1194	6.02e-05	0.267	ACATGTGATTGAATCT
1-MCACGTGMHDNNNNNN	STREME-1	695476	73	88	-	11.1194	6.02e-05	0.267	GCACGTGCATGTCTCT
1-MCACGTGMHDNNNNNN	STREME-1	383191	126	141	-	11.1194	6.02e-05	0.267	ACACGTGGCTCCGCAT
1-MCACGTGMHDNNNNNN	STREME-1	990275	42	57	+	11.1045	6.11e-05	0.267	GCACGTGCTTGCTCCC
1-MCACGTGMHDNNNNNN	STREME-1	792966	87	102	+	11.1045	6.11e-05	0.267	ACACGTGTTGGTTGTT
1-MCACGTGMHDNNNNNN	STREME-1	98293	157	172	+	11.1045	6.11e-05	0.267	ACACGTGGTATCCCAC
1-MCACGTGMHDNNNNNN	STREME-1	899843	97	112	+	11.0896	6.2e-05	0.267	ACACATGCCATGTTTG
1-MCACGTGMHDNNNNNN	STREME-1	139442	87	102	-	11.0896	6.2e-05	0.267	ACACATGATATCCCTG
1-MCACGTGMHDNNNNNN	STREME-1	488972	123	138	+	11.0896	6.2e-05	0.267	CCACGTGAAACCTTAA
1-MCACGTGMHDNNNNNN	STREME-1	507453	135	150	+	11.0896	6.2e-05	0.267	GCACGTGGTGTTCATT
1-MCACGTGMHDNNNNNN	STREME-1	503810	68	83	-	11.0746	6.29e-05	0.267	ACACATGACTCTCGTT
1-MCACGTGMHDNNNNNN	STREME-1	626463	69	84	+	11.0597	6.38e-05	0.267	ACACATGACGCGTGTA
1-MCACGTGMHDNNNNNN	STREME-1	567515	177	192	+	11.0597	6.38e-05	0.267	ACACATGGTAGCATGA
1-MCACGTGMHDNNNNNN	STREME-1	63231	69	84	+	11.0448	6.47e-05	0.267	GCACGTGCCGCTAGAG
1-MCACGTGMHDNNNNNN	STREME-1	825221	95	110	+	11.0448	6.47e-05	0.267	GCACGTGAGGCAAATC
1-MCACGTGMHDNNNNNN	STREME-1	896756	119	134	+	11.0448	6.47e-05	0.267	CCACGTGGTTATAGTT
1-MCACGTGMHDNNNNNN	STREME-1	185058	105	120	-	11.0448	6.47e-05	0.267	CCACGTGAATTGGCTG
1-MCACGTGMHDNNNNNN	STREME-1	947557	109	124	-	11.0448	6.47e-05	0.267	ACACGTGGAAGCGCAT
1-MCACGTGMHDNNNNNN	STREME-1	414679	115	130	-	11.0448	6.47e-05	0.267	ACACGTGGATGAAAGG
1-MCACGTGMHDNNNNNN	STREME-1	862646	144	159	-	11.0448	6.47e-05	0.267	ACACATGCAATAGTTT
1-MCACGTGMHDNNNNNN	STREME-1	106522	78	93	-	11.0299	6.57e-05	0.267	CCACGTGCCGTTCAGG
1-MCACGTGMHDNNNNNN	STREME-1	818870	160	175	-	11.0299	6.57e-05	0.267	ACACGTGGAATTTCCA
1-MCACGTGMHDNNNNNN	STREME-1	685165	30	45	-	11.0149	6.67e-05	0.267	ACACATGCCGAGTTTA
1-MCACGTGMHDNNNNNN	STREME-1	919370	87	102	-	11.0149	6.67e-05	0.267	GCACGTGCAAGCGTAT
1-MCACGTGMHDNNNNNN	STREME-1	29052	29	44	-	11	6.76e-05	0.267	ACACGTGCGCGCCTTT
1-MCACGTGMHDNNNNNN	STREME-1	57795	102	117	-	11	6.76e-05	0.267	ACACATGACATTGACA
1-MCACGTGMHDNNNNNN	STREME-1	382332	122	137	+	11	6.76e-05	0.267	GCACGTGAATGATCCA
1-MCACGTGMHDNNNNNN	STREME-1	17509	124	139	+	11	6.76e-05	0.267	GCACGTGCTTGGAAAG
1-MCACGTGMHDNNNNNN	STREME-1	612162	43	58	-	10.9851	6.86e-05	0.267	ACACATGACGCGGCCA
1-MCACGTGMHDNNNNNN	STREME-1	255651	70	85	+	10.9851	6.86e-05	0.267	ACACGTGGCAACGCGC
1-MCACGTGMHDNNNNNN	STREME-1	505848	123	138	-	10.9851	6.86e-05	0.267	ACACATGACGAAAGGA
1-MCACGTGMHDNNNNNN	STREME-1	632316	183	198	-	10.9851	6.86e-05	0.267	GCACGTGATAACAGCG
1-MCACGTGMHDNNNNNN	STREME-1	594308	60	75	+	10.9701	6.95e-05	0.267	GCACGTGGTGTTACAG
1-MCACGTGMHDNNNNNN	STREME-1	2342	106	121	+	10.9701	6.95e-05	0.267	ACACGTGGATTGCTTG
1-MCACGTGMHDNNNNNN	STREME-1	834581	96	111	-	10.9701	6.95e-05	0.267	CCACATGATAGTGTAA
1-MCACGTGMHDNNNNNN	STREME-1	651881	12	27	-	10.9552	7.05e-05	0.267	ACACATGACACTGCCG
1-MCACGTGMHDNNNNNN	STREME-1	637818	35	50	+	10.9552	7.05e-05	0.267	ACACGTGTTTGTCTGT
1-MCACGTGMHDNNNNNN	STREME-1	561816	102	117	+	10.9552	7.05e-05	0.267	ACACATGCCTCTTTAT
1-MCACGTGMHDNNNNNN	STREME-1	688623	110	125	+	10.9552	7.05e-05	0.267	GCACGTGCCCGCGCTT
1-MCACGTGMHDNNNNNN	STREME-1	92963	121	136	+	10.9552	7.05e-05	0.267	ACACGTGCGGGATGCA
1-MCACGTGMHDNNNNNN	STREME-1	541982	16	31	+	10.9403	7.15e-05	0.267	GCACGTGAGTTTGTTG
1-MCACGTGMHDNNNNNN	STREME-1	306511	6	21	-	10.9403	7.15e-05	0.267	ACACATGCTTATAATA
1-MCACGTGMHDNNNNNN	STREME-1	423917	75	90	-	10.9403	7.15e-05	0.267	CCACGTGCAGAGTTGT
1-MCACGTGMHDNNNNNN	STREME-1	818521	108	123	-	10.9403	7.15e-05	0.267	ACACGTGTCAGTTATT
1-MCACGTGMHDNNNNNN	STREME-1	394930	181	196	+	10.9403	7.15e-05	0.267	ACACATGACTTGTTCG
1-MCACGTGMHDNNNNNN	STREME-1	810411	18	33	-	10.9254	7.25e-05	0.267	ACACATGAAGCTCCTA
1-MCACGTGMHDNNNNNN	STREME-1	101927	154	169	+	10.9254	7.25e-05	0.267	CCACGTGAATCAGCGC
1-MCACGTGMHDNNNNNN	STREME-1	690599	178	193	-	10.9254	7.25e-05	0.267	GCACGTGCAATTTGTT
1-MCACGTGMHDNNNNNN	STREME-1	663902	27	42	+	10.9104	7.35e-05	0.267	GCACGTGGCGCAGTGA
1-MCACGTGMHDNNNNNN	STREME-1	856747	43	58	-	10.9104	7.35e-05	0.267	ACACGTGCCCAGGATA
1-MCACGTGMHDNNNNNN	STREME-1	759207	115	130	-	10.9104	7.35e-05	0.267	GCACATGATATGATAT
1-MCACGTGMHDNNNNNN	STREME-1	328900	11	26	-	10.8955	7.45e-05	0.267	ACACATGCCGCTGGTC
1-MCACGTGMHDNNNNNN	STREME-1	607705	62	77	-	10.8955	7.45e-05	0.267	GCACATGATACTATAC
1-MCACGTGMHDNNNNNN	STREME-1	981380	65	80	-	10.8955	7.45e-05	0.267	CCACGTGAGCGTGTTC
1-MCACGTGMHDNNNNNN	STREME-1	594624	67	82	-	10.8955	7.45e-05	0.267	CCACGTGGAGGTACGG
1-MCACGTGMHDNNNNNN	STREME-1	70504	107	122	+	10.8955	7.45e-05	0.267	AGACGTGACGTTATTT
1-MCACGTGMHDNNNNNN	STREME-1	292095	121	136	+	10.8955	7.45e-05	0.267	GCACGTGCAGGCTATC
1-MCACGTGMHDNNNNNN	STREME-1	627849	117	132	-	10.8955	7.45e-05	0.267	CCACGTGGTTCATTAT
1-MCACGTGMHDNNNNNN	STREME-1	139739	170	185	+	10.8955	7.45e-05	0.267	CCACGTGCTGATCCCG
1-MCACGTGMHDNNNNNN	STREME-1	733053	183	198	+	10.8955	7.45e-05	0.267	ACACATGCTCGTGTCT
1-MCACGTGMHDNNNNNN	STREME-1	613330	42	57	+	10.8806	7.56e-05	0.267	ACACGTGTTGAAATGC
1-MCACGTGMHDNNNNNN	STREME-1	511602	67	82	+	10.8806	7.56e-05	0.267	ACACGTGCGACCGTAA
1-MCACGTGMHDNNNNNN	STREME-1	956469	72	87	-	10.8806	7.56e-05	0.267	ACACGTGGTTAATGTG
1-MCACGTGMHDNNNNNN	STREME-1	801684	90	105	-	10.8806	7.56e-05	0.267	ACACATGACATATCCG
1-MCACGTGMHDNNNNNN	STREME-1	97648	109	124	+	10.8806	7.56e-05	0.267	GCACGTGCCTTATATG
1-MCACGTGMHDNNNNNN	STREME-1	373189	148	163	-	10.8806	7.56e-05	0.267	ACACGTGCATGGCAAC
1-MCACGTGMHDNNNNNN	STREME-1	926057	163	178	-	10.8806	7.56e-05	0.267	GCACGTGATGAGGAAA
1-MCACGTGMHDNNNNNN	STREME-1	461004	74	89	-	10.8657	7.66e-05	0.267	ACACGTGGCACGCAGA
1-MCACGTGMHDNNNNNN	STREME-1	779542	111	126	-	10.8657	7.66e-05	0.267	ACACATGCCATCACCA
1-MCACGTGMHDNNNNNN	STREME-1	676323	12	27	+	10.8507	7.76e-05	0.267	ACACGTGGATTTGATG
1-MCACGTGMHDNNNNNN	STREME-1	83579	56	71	+	10.8507	7.76e-05	0.267	ACATGTGATAGTTTGA
1-MCACGTGMHDNNNNNN	STREME-1	786695	65	80	+	10.8507	7.76e-05	0.267	GCACGTGAATGGGCCA
1-MCACGTGMHDNNNNNN	STREME-1	868343	81	96	-	10.8507	7.76e-05	0.267	ACACATGACGACGATC
1-MCACGTGMHDNNNNNN	STREME-1	86282	130	145	+	10.8507	7.76e-05	0.267	ACACGTGGTTAGCTCG
1-MCACGTGMHDNNNNNN	STREME-1	506338	160	175	+	10.8507	7.76e-05	0.267	ACACATGAATCGTTTA
1-MCACGTGMHDNNNNNN	STREME-1	789377	149	164	-	10.8507	7.76e-05	0.267	GCACGTGAAGAGAGCT
1-MCACGTGMHDNNNNNN	STREME-1	695944	15	30	+	10.8358	7.87e-05	0.267	ACACGTGCGAAGGTGC
1-MCACGTGMHDNNNNNN	STREME-1	453138	129	144	+	10.8358	7.87e-05	0.267	ACACGTGAGAGGCGGG
1-MCACGTGMHDNNNNNN	STREME-1	540948	18	33	-	10.8209	7.98e-05	0.267	GCACGTGCTTTCCATA
1-MCACGTGMHDNNNNNN	STREME-1	585664	54	69	+	10.8209	7.98e-05	0.267	CCACGTGGCGACTCTT
1-MCACGTGMHDNNNNNN	STREME-1	650226	55	70	-	10.8209	7.98e-05	0.267	ACACATGCCTAAATCA
1-MCACGTGMHDNNNNNN	STREME-1	556323	67	82	-	10.8209	7.98e-05	0.267	GCACGTGCTATCCCCC
1-MCACGTGMHDNNNNNN	STREME-1	603072	93	108	+	10.8209	7.98e-05	0.267	CCACGTGGAGTTAAGT
1-MCACGTGMHDNNNNNN	STREME-1	613538	112	127	-	10.8209	7.98e-05	0.267	CCACATGATTGTCTAT
1-MCACGTGMHDNNNNNN	STREME-1	684135	130	145	-	10.8209	7.98e-05	0.267	ACATGTGATGTAACTG
1-MCACGTGMHDNNNNNN	STREME-1	590392	141	156	-	10.8209	7.98e-05	0.267	CCACGTGAATAGGCTC
1-MCACGTGMHDNNNNNN	STREME-1	536007	15	30	+	10.806	8.08e-05	0.267	CCACGTGCTCTAAAGC
1-MCACGTGMHDNNNNNN	STREME-1	30548	5	20	-	10.806	8.08e-05	0.267	CCACATGAAATTATCT
1-MCACGTGMHDNNNNNN	STREME-1	264246	35	50	-	10.806	8.08e-05	0.267	ACACGTGCGATACCGC
1-MCACGTGMHDNNNNNN	STREME-1	364833	103	118	-	10.806	8.08e-05	0.267	CCACGTGAGAGTAAAG
1-MCACGTGMHDNNNNNN	STREME-1	700345	110	125	-	10.806	8.08e-05	0.267	GCACGTGCATTAACGC
1-MCACGTGMHDNNNNNN	STREME-1	391790	141	156	+	10.806	8.08e-05	0.267	CCACGTGAATATCCGT
1-MCACGTGMHDNNNNNN	STREME-1	911962	154	169	+	10.806	8.08e-05	0.267	CCACGTGAGTATATGG
1-MCACGTGMHDNNNNNN	STREME-1	750548	72	87	-	10.791	8.19e-05	0.267	CCACGTGAGATAAAGA
1-MCACGTGMHDNNNNNN	STREME-1	676044	126	141	-	10.791	8.19e-05	0.267	CCACGTGAGATCACCC
1-MCACGTGMHDNNNNNN	STREME-1	465009	161	176	+	10.791	8.19e-05	0.267	ACACATGACTCAGCCC
1-MCACGTGMHDNNNNNN	STREME-1	861657	31	46	+	10.7761	8.3e-05	0.267	GCACGTGACTACGCCC
1-MCACGTGMHDNNNNNN	STREME-1	577064	122	137	+	10.7761	8.3e-05	0.267	GCACATGCTGGCACTC
1-MCACGTGMHDNNNNNN	STREME-1	541554	156	171	+	10.7761	8.3e-05	0.267	CCACGTGAATCAGGGT
1-MCACGTGMHDNNNNNN	STREME-1	447507	180	195	+	10.7761	8.3e-05	0.267	GCACGTGACCAGAATC
1-MCACGTGMHDNNNNNN	STREME-1	418656	13	28	-	10.7612	8.41e-05	0.267	GCACGTGCTGAAGAGA
1-MCACGTGMHDNNNNNN	STREME-1	343703	37	52	-	10.7612	8.41e-05	0.267	ACACATGCTGGACAGA
1-MCACGTGMHDNNNNNN	STREME-1	569478	69	84	+	10.7612	8.41e-05	0.267	CCACATGACACGTTTC
1-MCACGTGMHDNNNNNN	STREME-1	175974	94	109	-	10.7612	8.41e-05	0.267	ACGCGTGATGTGATGC
1-MCACGTGMHDNNNNNN	STREME-1	627849	125	140	+	10.7612	8.41e-05	0.267	CCACGTGGCGATGTGG
1-MCACGTGMHDNNNNNN	STREME-1	127212	174	189	-	10.7612	8.41e-05	0.267	CCACGTGAACGCTCTA
1-MCACGTGMHDNNNNNN	STREME-1	822151	43	58	+	10.7463	8.52e-05	0.267	CCACGTGAAGGGCACG
1-MCACGTGMHDNNNNNN	STREME-1	358365	71	86	+	10.7463	8.52e-05	0.267	CCACATGATTTTGTGA
1-MCACGTGMHDNNNNNN	STREME-1	719636	88	103	+	10.7463	8.52e-05	0.267	ACACGTGGTTCACGCC
1-MCACGTGMHDNNNNNN	STREME-1	957314	105	120	+	10.7463	8.52e-05	0.267	ACACATGCCACTGCAT
1-MCACGTGMHDNNNNNN	STREME-1	255456	115	130	+	10.7463	8.52e-05	0.267	GCACGTGATCCTCCGA
1-MCACGTGMHDNNNNNN	STREME-1	138696	120	135	-	10.7463	8.52e-05	0.267	ACACGTCATAGAAAGT
1-MCACGTGMHDNNNNNN	STREME-1	806811	84	99	+	10.7164	8.74e-05	0.272	ACACGTGGGGTAACAC
1-MCACGTGMHDNNNNNN	STREME-1	20594	99	114	+	10.7164	8.74e-05	0.272	ACACGTGAGGCTCGAG
1-MCACGTGMHDNNNNNN	STREME-1	647537	113	128	-	10.7164	8.74e-05	0.272	CCACGTGAATCAAGCG
1-MCACGTGMHDNNNNNN	STREME-1	804655	68	83	+	10.7015	8.86e-05	0.272	GCACGTGCATTCCTTA
1-MCACGTGMHDNNNNNN	STREME-1	162836	119	134	+	10.7015	8.86e-05	0.272	ACACATGGTGGGGTCC
1-MCACGTGMHDNNNNNN	STREME-1	947908	112	127	-	10.7015	8.86e-05	0.272	ACACATGATAATCGGT
1-MCACGTGMHDNNNNNN	STREME-1	347743	32	47	+	10.6866	8.98e-05	0.272	CCACGTGAAGACGCCC
1-MCACGTGMHDNNNNNN	STREME-1	14265	98	113	+	10.6866	8.98e-05	0.272	ACACATGCCTTGTATT
1-MCACGTGMHDNNNNNN	STREME-1	64934	129	144	+	10.6866	8.98e-05	0.272	GCACGTGGTACATTGG
1-MCACGTGMHDNNNNNN	STREME-1	708714	17	32	-	10.6716	9.09e-05	0.272	ACACGTGTCAGCAGTA
1-MCACGTGMHDNNNNNN	STREME-1	385536	94	109	+	10.6716	9.09e-05	0.272	GCACGTGGTACACTGA
1-MCACGTGMHDNNNNNN	STREME-1	441577	100	115	+	10.6716	9.09e-05	0.272	CCACGTGCATTACCTA
1-MCACGTGMHDNNNNNN	STREME-1	40837	169	184	+	10.6716	9.09e-05	0.272	GCACGTGCCAATGCAC
1-MCACGTGMHDNNNNNN	STREME-1	623550	46	61	+	10.6567	9.21e-05	0.272	GCACGTGATTATGAAG
1-MCACGTGMHDNNNNNN	STREME-1	721911	99	114	+	10.6567	9.21e-05	0.272	ACACGTGCGGGCCGGA
1-MCACGTGMHDNNNNNN	STREME-1	514295	99	114	-	10.6567	9.21e-05	0.272	ACACATGATAACCCTG
1-MCACGTGMHDNNNNNN	STREME-1	835862	112	127	-	10.6567	9.21e-05	0.272	ACACATGATCACATGA
1-MCACGTGMHDNNNNNN	STREME-1	377507	7	22	-	10.6418	9.33e-05	0.272	ACACATGGAATCATTT
1-MCACGTGMHDNNNNNN	STREME-1	422395	30	45	+	10.6418	9.33e-05	0.272	CCACGTGCGGGTCTAC
1-MCACGTGMHDNNNNNN	STREME-1	215867	55	70	-	10.6418	9.33e-05	0.272	CCACGTGACCCCAAAA
1-MCACGTGMHDNNNNNN	STREME-1	328985	73	88	+	10.6418	9.33e-05	0.272	CCACGTGAACCTAGTG
1-MCACGTGMHDNNNNNN	STREME-1	230242	99	114	-	10.6418	9.33e-05	0.272	ACACGTGCGTTGTGTA
1-MCACGTGMHDNNNNNN	STREME-1	114390	107	122	-	10.6418	9.33e-05	0.272	GCACATGATGCTGGTT
1-MCACGTGMHDNNNNNN	STREME-1	25541	133	148	+	10.6418	9.33e-05	0.272	GCACATGACGTGAATA
1-MCACGTGMHDNNNNNN	STREME-1	709673	176	191	-	10.6418	9.33e-05	0.272	CCACATGATGTAGATA
1-MCACGTGMHDNNNNNN	STREME-1	560812	16	31	-	10.6269	9.44e-05	0.272	CCACGTGCTAACTCAA
1-MCACGTGMHDNNNNNN	STREME-1	39222	71	86	+	10.6269	9.44e-05	0.272	ACGCGTGCTTGTTTTT
1-MCACGTGMHDNNNNNN	STREME-1	44074	85	100	-	10.6269	9.44e-05	0.272	ACACGTGGCTCCTGCA
1-MCACGTGMHDNNNNNN	STREME-1	728588	121	136	-	10.6269	9.44e-05	0.272	ACACGTCCTACTATTG
1-MCACGTGMHDNNNNNN	STREME-1	660557	123	138	-	10.6269	9.44e-05	0.272	CCACGTGAAATACGAT
1-MCACGTGMHDNNNNNN	STREME-1	694403	157	172	+	10.6269	9.44e-05	0.272	ACACATGCAGGAGTAC
1-MCACGTGMHDNNNNNN	STREME-1	627629	28	43	-	10.6119	9.56e-05	0.272	GCACGTGAGCGGGTTT
1-MCACGTGMHDNNNNNN	STREME-1	637104	183	198	+	10.6119	9.56e-05	0.272	ACACGTGTTGCTCTCC
1-MCACGTGMHDNNNNNN	STREME-1	435055	1	16	-	10.597	9.68e-05	0.272	CCACGTGAGGATTTCG
1-MCACGTGMHDNNNNNN	STREME-1	825204	33	48	+	10.597	9.68e-05	0.272	GCACGTGGATGAAGTT
1-MCACGTGMHDNNNNNN	STREME-1	232665	20	35	-	10.597	9.68e-05	0.272	ACACATGATGAATCAG
1-MCACGTGMHDNNNNNN	STREME-1	594624	75	90	+	10.597	9.68e-05	0.272	CCACGTGGAATTGTAT
1-MCACGTGMHDNNNNNN	STREME-1	394150	98	113	-	10.597	9.68e-05	0.272	ACACGTCACAGGAATC
1-MCACGTGMHDNNNNNN	STREME-1	613385	124	139	+	10.597	9.68e-05	0.272	GCACGTGCCTGCCCAA
1-MCACGTGMHDNNNNNN	STREME-1	871471	142	157	-	10.597	9.68e-05	0.272	CCACGTGAGTGCAACA
1-MCACGTGMHDNNNNNN	STREME-1	292818	154	169	-	10.597	9.68e-05	0.272	ACACATGGTGGCAGCT
1-MCACGTGMHDNNNNNN	STREME-1	666312	176	191	+	10.597	9.68e-05	0.272	ACACGTGGGATCACGA
1-MCACGTGMHDNNNNNN	STREME-1	251300	150	165	-	10.5821	9.81e-05	0.274	ACACATGATACATGAC
1-MCACGTGMHDNNNNNN	STREME-1	657959	95	110	-	10.5672	9.93e-05	0.277	CCACGTGCAAGACCGG
1-MCACGTGMHDNNNNNN	STREME-1	698780	121	136	+	10.5672	9.93e-05	0.277	CCACGTGCTCCGAGCT
# FIMO (Find Individual Motif Occurrences): Version 5.3.3 compiled on Feb 21 2021 at 14:52:27
# The format of this file is described at https://meme-suite.org/meme/doc/fimo-output-format.html.
# fimo --parse-genomic-coord --verbosity 1 --oc fimo_out_1 --bgfile ./background --motif 1-MCACGTGMHDNNNNNN streme_out/streme.xml ./sequences.fa
