## Supplementary File 1 for "PlotMI: interpretation of pairwise dependencies and positional preferences learned by deep learning models from sequence data": fimo.tsv

motif_id	motif_alt_id	sequence_name	start	stop	strand	score	p-value	q-value	matched_sequence
2-AGTCGAG	STREME-2	125410	2	8	+	12.5657	6.15e-05	0.906	AGTCGAG
2-AGTCGAG	STREME-2	120511	1	7	-	12.5657	6.15e-05	0.906	AGTCGAG
2-AGTCGAG	STREME-2	669631	10	16	+	12.5657	6.15e-05	0.906	AGTCGAG
2-AGTCGAG	STREME-2	43818	10	16	+	12.5657	6.15e-05	0.906	AGTCGAG
2-AGTCGAG	STREME-2	467842	15	21	+	12.5657	6.15e-05	0.906	AGTCGAG
2-AGTCGAG	STREME-2	423775	18	24	+	12.5657	6.15e-05	0.906	AGTCGAG
2-AGTCGAG	STREME-2	221547	17	23	-	12.5657	6.15e-05	0.906	AGTCGAG
2-AGTCGAG	STREME-2	831798	18	24	-	12.5657	6.15e-05	0.906	AGTCGAG
2-AGTCGAG	STREME-2	96257	25	31	+	12.5657	6.15e-05	0.906	AGTCGAG
2-AGTCGAG	STREME-2	277614	29	35	+	12.5657	6.15e-05	0.906	AGTCGAG
2-AGTCGAG	STREME-2	394077	24	30	-	12.5657	6.15e-05	0.906	AGTCGAG
2-AGTCGAG	STREME-2	547589	25	31	-	12.5657	6.15e-05	0.906	AGTCGAG
2-AGTCGAG	STREME-2	833357	40	46	+	12.5657	6.15e-05	0.906	AGTCGAG
2-AGTCGAG	STREME-2	53066	43	49	+	12.5657	6.15e-05	0.906	AGTCGAG
2-AGTCGAG	STREME-2	229315	40	46	-	12.5657	6.15e-05	0.906	AGTCGAG
2-AGTCGAG	STREME-2	453420	46	52	+	12.5657	6.15e-05	0.906	AGTCGAG
2-AGTCGAG	STREME-2	641596	48	54	+	12.5657	6.15e-05	0.906	AGTCGAG
2-AGTCGAG	STREME-2	301674	42	48	-	12.5657	6.15e-05	0.906	AGTCGAG
2-AGTCGAG	STREME-2	438201	43	49	-	12.5657	6.15e-05	0.906	AGTCGAG
2-AGTCGAG	STREME-2	134029	47	53	-	12.5657	6.15e-05	0.906	AGTCGAG
2-AGTCGAG	STREME-2	745380	54	60	+	12.5657	6.15e-05	0.906	AGTCGAG
2-AGTCGAG	STREME-2	526130	50	56	-	12.5657	6.15e-05	0.906	AGTCGAG
2-AGTCGAG	STREME-2	19791	50	56	-	12.5657	6.15e-05	0.906	AGTCGAG
2-AGTCGAG	STREME-2	518690	60	66	+	12.5657	6.15e-05	0.906	AGTCGAG
2-AGTCGAG	STREME-2	416427	54	60	-	12.5657	6.15e-05	0.906	AGTCGAG
2-AGTCGAG	STREME-2	47423	64	70	+	12.5657	6.15e-05	0.906	AGTCGAG
2-AGTCGAG	STREME-2	215389	58	64	-	12.5657	6.15e-05	0.906	AGTCGAG
2-AGTCGAG	STREME-2	630173	65	71	+	12.5657	6.15e-05	0.906	AGTCGAG
2-AGTCGAG	STREME-2	365842	69	75	+	12.5657	6.15e-05	0.906	AGTCGAG
2-AGTCGAG	STREME-2	950740	66	72	-	12.5657	6.15e-05	0.906	AGTCGAG
2-AGTCGAG	STREME-2	850018	66	72	-	12.5657	6.15e-05	0.906	AGTCGAG
2-AGTCGAG	STREME-2	802098	68	74	-	12.5657	6.15e-05	0.906	AGTCGAG
2-AGTCGAG	STREME-2	604902	72	78	-	12.5657	6.15e-05	0.906	AGTCGAG
2-AGTCGAG	STREME-2	548464	74	80	-	12.5657	6.15e-05	0.906	AGTCGAG
2-AGTCGAG	STREME-2	464517	74	80	-	12.5657	6.15e-05	0.906	AGTCGAG
2-AGTCGAG	STREME-2	36463	78	84	-	12.5657	6.15e-05	0.906	AGTCGAG
2-AGTCGAG	STREME-2	644629	85	91	+	12.5657	6.15e-05	0.906	AGTCGAG
2-AGTCGAG	STREME-2	577794	82	88	-	12.5657	6.15e-05	0.906	AGTCGAG
2-AGTCGAG	STREME-2	761200	82	88	-	12.5657	6.15e-05	0.906	AGTCGAG
2-AGTCGAG	STREME-2	468154	89	95	-	12.5657	6.15e-05	0.906	AGTCGAG
2-AGTCGAG	STREME-2	580301	96	102	+	12.5657	6.15e-05	0.906	AGTCGAG
2-AGTCGAG	STREME-2	720248	90	96	-	12.5657	6.15e-05	0.906	AGTCGAG
2-AGTCGAG	STREME-2	934159	98	104	+	12.5657	6.15e-05	0.906	AGTCGAG
2-AGTCGAG	STREME-2	986447	93	99	-	12.5657	6.15e-05	0.906	AGTCGAG
2-AGTCGAG	STREME-2	467971	101	107	+	12.5657	6.15e-05	0.906	AGTCGAG
2-AGTCGAG	STREME-2	338840	100	106	-	12.5657	6.15e-05	0.906	AGTCGAG
2-AGTCGAG	STREME-2	702263	110	116	+	12.5657	6.15e-05	0.906	AGTCGAG
2-AGTCGAG	STREME-2	96257	105	111	-	12.5657	6.15e-05	0.906	AGTCGAG
2-AGTCGAG	STREME-2	263312	113	119	+	12.5657	6.15e-05	0.906	AGTCGAG
2-AGTCGAG	STREME-2	334483	116	122	-	12.5657	6.15e-05	0.906	AGTCGAG
2-AGTCGAG	STREME-2	511910	121	127	-	12.5657	6.15e-05	0.906	AGTCGAG
2-AGTCGAG	STREME-2	433532	123	129	-	12.5657	6.15e-05	0.906	AGTCGAG
2-AGTCGAG	STREME-2	651881	131	137	+	12.5657	6.15e-05	0.906	AGTCGAG
2-AGTCGAG	STREME-2	988069	125	131	-	12.5657	6.15e-05	0.906	AGTCGAG
2-AGTCGAG	STREME-2	421020	132	138	+	12.5657	6.15e-05	0.906	AGTCGAG
2-AGTCGAG	STREME-2	94925	128	134	-	12.5657	6.15e-05	0.906	AGTCGAG
2-AGTCGAG	STREME-2	543324	130	136	-	12.5657	6.15e-05	0.906	AGTCGAG
2-AGTCGAG	STREME-2	941548	132	138	-	12.5657	6.15e-05	0.906	AGTCGAG
2-AGTCGAG	STREME-2	569210	141	147	+	12.5657	6.15e-05	0.906	AGTCGAG
2-AGTCGAG	STREME-2	691136	141	147	+	12.5657	6.15e-05	0.906	AGTCGAG
2-AGTCGAG	STREME-2	55733	141	147	-	12.5657	6.15e-05	0.906	AGTCGAG
2-AGTCGAG	STREME-2	282045	147	153	-	12.5657	6.15e-05	0.906	AGTCGAG
2-AGTCGAG	STREME-2	976812	157	163	+	12.5657	6.15e-05	0.906	AGTCGAG
2-AGTCGAG	STREME-2	222742	159	165	+	12.5657	6.15e-05	0.906	AGTCGAG
2-AGTCGAG	STREME-2	962833	155	161	-	12.5657	6.15e-05	0.906	AGTCGAG
2-AGTCGAG	STREME-2	382332	158	164	-	12.5657	6.15e-05	0.906	AGTCGAG
2-AGTCGAG	STREME-2	503560	172	178	+	12.5657	6.15e-05	0.906	AGTCGAG
2-AGTCGAG	STREME-2	167127	167	173	-	12.5657	6.15e-05	0.906	AGTCGAG
2-AGTCGAG	STREME-2	193384	177	183	+	12.5657	6.15e-05	0.906	AGTCGAG
2-AGTCGAG	STREME-2	2736	178	184	+	12.5657	6.15e-05	0.906	AGTCGAG
2-AGTCGAG	STREME-2	431201	173	179	-	12.5657	6.15e-05	0.906	AGTCGAG
2-AGTCGAG	STREME-2	84536	177	183	-	12.5657	6.15e-05	0.906	AGTCGAG
2-AGTCGAG	STREME-2	677061	179	185	-	12.5657	6.15e-05	0.906	AGTCGAG
2-AGTCGAG	STREME-2	653441	185	191	+	12.5657	6.15e-05	0.906	AGTCGAG
2-AGTCGAG	STREME-2	291531	180	186	-	12.5657	6.15e-05	0.906	AGTCGAG
2-AGTCGAG	STREME-2	148024	186	192	+	12.5657	6.15e-05	0.906	AGTCGAG
2-AGTCGAG	STREME-2	44801	187	193	+	12.5657	6.15e-05	0.906	AGTCGAG
2-AGTCGAG	STREME-2	326707	185	191	-	12.5657	6.15e-05	0.906	AGTCGAG
2-AGTCGAG	STREME-2	723865	188	194	-	12.5657	6.15e-05	0.906	AGTCGAG
2-AGTCGAG	STREME-2	255320	190	196	-	12.5657	6.15e-05	0.906	AGTCGAG
# FIMO (Find Individual Motif Occurrences): Version 5.3.3 compiled on Feb 21 2021 at 14:52:27
# The format of this file is described at https://meme-suite.org/meme/doc/fimo-output-format.html.
# fimo --parse-genomic-coord --verbosity 1 --oc fimo_out_2 --bgfile ./background --motif 2-AGTCGAG streme_out/streme.xml ./sequences.fa
