## Supplementary File 1 for "PlotMI: interpretation of pairwise dependencies and positional preferences learned by deep learning models from sequence data": fimo.tsv

motif_id	motif_alt_id	sequence_name	start	stop	strand	score	p-value	q-value	matched_sequence
3-CCGGAAG	STREME-3	518881	4	10	-	12.4286	6.24e-05	0.578	CCGGAAG
3-CCGGAAG	STREME-3	190404	12	18	-	12.4286	6.24e-05	0.578	CCGGAAG
3-CCGGAAG	STREME-3	663684	18	24	-	12.4286	6.24e-05	0.578	CCGGAAG
3-CCGGAAG	STREME-3	735898	19	25	-	12.4286	6.24e-05	0.578	CCGGAAG
3-CCGGAAG	STREME-3	529155	19	25	-	12.4286	6.24e-05	0.578	CCGGAAG
3-CCGGAAG	STREME-3	693968	20	26	-	12.4286	6.24e-05	0.578	CCGGAAG
3-CCGGAAG	STREME-3	299107	35	41	-	12.4286	6.24e-05	0.578	CCGGAAG
3-CCGGAAG	STREME-3	679155	38	44	-	12.4286	6.24e-05	0.578	CCGGAAG
3-CCGGAAG	STREME-3	37719	39	45	-	12.4286	6.24e-05	0.578	CCGGAAG
3-CCGGAAG	STREME-3	237715	41	47	-	12.4286	6.24e-05	0.578	CCGGAAG
3-CCGGAAG	STREME-3	600923	51	57	-	12.4286	6.24e-05	0.578	CCGGAAG
3-CCGGAAG	STREME-3	408562	62	68	-	12.4286	6.24e-05	0.578	CCGGAAG
3-CCGGAAG	STREME-3	5795	66	72	-	12.4286	6.24e-05	0.578	CCGGAAG
3-CCGGAAG	STREME-3	86282	67	73	-	12.4286	6.24e-05	0.578	CCGGAAG
3-CCGGAAG	STREME-3	38468	68	74	-	12.4286	6.24e-05	0.578	CCGGAAG
3-CCGGAAG	STREME-3	128200	71	77	-	12.4286	6.24e-05	0.578	CCGGAAG
3-CCGGAAG	STREME-3	255084	74	80	-	12.4286	6.24e-05	0.578	CCGGAAG
3-CCGGAAG	STREME-3	527569	76	82	-	12.4286	6.24e-05	0.578	CCGGAAG
3-CCGGAAG	STREME-3	942261	80	86	-	12.4286	6.24e-05	0.578	CCGGAAG
3-CCGGAAG	STREME-3	216216	86	92	-	12.4286	6.24e-05	0.578	CCGGAAG
3-CCGGAAG	STREME-3	86875	91	97	-	12.4286	6.24e-05	0.578	CCGGAAG
3-CCGGAAG	STREME-3	414501	93	99	-	12.4286	6.24e-05	0.578	CCGGAAG
3-CCGGAAG	STREME-3	86674	101	107	-	12.4286	6.24e-05	0.578	CCGGAAG
3-CCGGAAG	STREME-3	847922	102	108	-	12.4286	6.24e-05	0.578	CCGGAAG
3-CCGGAAG	STREME-3	202150	103	109	-	12.4286	6.24e-05	0.578	CCGGAAG
3-CCGGAAG	STREME-3	65398	113	119	-	12.4286	6.24e-05	0.578	CCGGAAG
3-CCGGAAG	STREME-3	290729	115	121	-	12.4286	6.24e-05	0.578	CCGGAAG
3-CCGGAAG	STREME-3	39999	125	131	-	12.4286	6.24e-05	0.578	CCGGAAG
3-CCGGAAG	STREME-3	958382	126	132	-	12.4286	6.24e-05	0.578	CCGGAAG
3-CCGGAAG	STREME-3	487579	133	139	-	12.4286	6.24e-05	0.578	CCGGAAG
3-CCGGAAG	STREME-3	414679	134	140	-	12.4286	6.24e-05	0.578	CCGGAAG
3-CCGGAAG	STREME-3	26496	142	148	-	12.4286	6.24e-05	0.578	CCGGAAG
3-CCGGAAG	STREME-3	209366	153	159	-	12.4286	6.24e-05	0.578	CCGGAAG
3-CCGGAAG	STREME-3	9329	167	173	-	12.4286	6.24e-05	0.578	CCGGAAG
3-CCGGAAG	STREME-3	528592	173	179	-	12.4286	6.24e-05	0.578	CCGGAAG
3-CCGGAAG	STREME-3	493030	176	182	-	12.4286	6.24e-05	0.578	CCGGAAG
3-CCGGAAG	STREME-3	622229	178	184	-	12.4286	6.24e-05	0.578	CCGGAAG
3-CCGGAAG	STREME-3	586116	181	187	-	12.4286	6.24e-05	0.578	CCGGAAG
3-CCGGAAG	STREME-3	415430	183	189	-	12.4286	6.24e-05	0.578	CCGGAAG
3-CCGGAAG	STREME-3	438800	193	199	-	12.4286	6.24e-05	0.578	CCGGAAG
3-CCGGAAG	STREME-3	999946	194	200	-	12.4286	6.24e-05	0.578	CCGGAAG
3-CCGGAAG	STREME-3	111557	2	8	+	12.4286	6.24e-05	0.578	CCGGAAG
3-CCGGAAG	STREME-3	742776	4	10	+	12.4286	6.24e-05	0.578	CCGGAAG
3-CCGGAAG	STREME-3	696418	7	13	+	12.4286	6.24e-05	0.578	CCGGAAG
3-CCGGAAG	STREME-3	899997	8	14	+	12.4286	6.24e-05	0.578	CCGGAAG
3-CCGGAAG	STREME-3	371467	8	14	+	12.4286	6.24e-05	0.578	CCGGAAG
3-CCGGAAG	STREME-3	429271	10	16	+	12.4286	6.24e-05	0.578	CCGGAAG
3-CCGGAAG	STREME-3	919003	11	17	+	12.4286	6.24e-05	0.578	CCGGAAG
3-CCGGAAG	STREME-3	478436	18	24	+	12.4286	6.24e-05	0.578	CCGGAAG
3-CCGGAAG	STREME-3	127428	21	27	+	12.4286	6.24e-05	0.578	CCGGAAG
3-CCGGAAG	STREME-3	693968	23	29	+	12.4286	6.24e-05	0.578	CCGGAAG
3-CCGGAAG	STREME-3	528592	24	30	+	12.4286	6.24e-05	0.578	CCGGAAG
3-CCGGAAG	STREME-3	369311	26	32	+	12.4286	6.24e-05	0.578	CCGGAAG
3-CCGGAAG	STREME-3	398247	29	35	+	12.4286	6.24e-05	0.578	CCGGAAG
3-CCGGAAG	STREME-3	400026	33	39	+	12.4286	6.24e-05	0.578	CCGGAAG
3-CCGGAAG	STREME-3	91271	35	41	+	12.4286	6.24e-05	0.578	CCGGAAG
3-CCGGAAG	STREME-3	376819	38	44	+	12.4286	6.24e-05	0.578	CCGGAAG
3-CCGGAAG	STREME-3	577064	42	48	+	12.4286	6.24e-05	0.578	CCGGAAG
3-CCGGAAG	STREME-3	682071	45	51	+	12.4286	6.24e-05	0.578	CCGGAAG
3-CCGGAAG	STREME-3	931830	53	59	+	12.4286	6.24e-05	0.578	CCGGAAG
3-CCGGAAG	STREME-3	800182	55	61	+	12.4286	6.24e-05	0.578	CCGGAAG
3-CCGGAAG	STREME-3	621947	62	68	+	12.4286	6.24e-05	0.578	CCGGAAG
3-CCGGAAG	STREME-3	167127	63	69	+	12.4286	6.24e-05	0.578	CCGGAAG
3-CCGGAAG	STREME-3	392903	65	71	+	12.4286	6.24e-05	0.578	CCGGAAG
3-CCGGAAG	STREME-3	918844	67	73	+	12.4286	6.24e-05	0.578	CCGGAAG
3-CCGGAAG	STREME-3	717229	67	73	+	12.4286	6.24e-05	0.578	CCGGAAG
3-CCGGAAG	STREME-3	861380	71	77	+	12.4286	6.24e-05	0.578	CCGGAAG
3-CCGGAAG	STREME-3	770365	74	80	+	12.4286	6.24e-05	0.578	CCGGAAG
3-CCGGAAG	STREME-3	438401	74	80	+	12.4286	6.24e-05	0.578	CCGGAAG
3-CCGGAAG	STREME-3	438201	74	80	+	12.4286	6.24e-05	0.578	CCGGAAG
3-CCGGAAG	STREME-3	93617	75	81	+	12.4286	6.24e-05	0.578	CCGGAAG
3-CCGGAAG	STREME-3	66212	77	83	+	12.4286	6.24e-05	0.578	CCGGAAG
3-CCGGAAG	STREME-3	287570	77	83	+	12.4286	6.24e-05	0.578	CCGGAAG
3-CCGGAAG	STREME-3	563453	80	86	+	12.4286	6.24e-05	0.578	CCGGAAG
3-CCGGAAG	STREME-3	803710	82	88	+	12.4286	6.24e-05	0.578	CCGGAAG
3-CCGGAAG	STREME-3	341005	86	92	+	12.4286	6.24e-05	0.578	CCGGAAG
3-CCGGAAG	STREME-3	7663	86	92	+	12.4286	6.24e-05	0.578	CCGGAAG
3-CCGGAAG	STREME-3	791165	88	94	+	12.4286	6.24e-05	0.578	CCGGAAG
3-CCGGAAG	STREME-3	359094	90	96	+	12.4286	6.24e-05	0.578	CCGGAAG
3-CCGGAAG	STREME-3	82425	91	97	+	12.4286	6.24e-05	0.578	CCGGAAG
3-CCGGAAG	STREME-3	61710	95	101	+	12.4286	6.24e-05	0.578	CCGGAAG
3-CCGGAAG	STREME-3	316122	96	102	+	12.4286	6.24e-05	0.578	CCGGAAG
3-CCGGAAG	STREME-3	448257	99	105	+	12.4286	6.24e-05	0.578	CCGGAAG
3-CCGGAAG	STREME-3	485768	101	107	+	12.4286	6.24e-05	0.578	CCGGAAG
3-CCGGAAG	STREME-3	862728	102	108	+	12.4286	6.24e-05	0.578	CCGGAAG
3-CCGGAAG	STREME-3	360102	102	108	+	12.4286	6.24e-05	0.578	CCGGAAG
3-CCGGAAG	STREME-3	231859	103	109	+	12.4286	6.24e-05	0.578	CCGGAAG
3-CCGGAAG	STREME-3	56616	108	114	+	12.4286	6.24e-05	0.578	CCGGAAG
3-CCGGAAG	STREME-3	569798	109	115	+	12.4286	6.24e-05	0.578	CCGGAAG
3-CCGGAAG	STREME-3	752632	113	119	+	12.4286	6.24e-05	0.578	CCGGAAG
3-CCGGAAG	STREME-3	603345	113	119	+	12.4286	6.24e-05	0.578	CCGGAAG
3-CCGGAAG	STREME-3	572411	116	122	+	12.4286	6.24e-05	0.578	CCGGAAG
3-CCGGAAG	STREME-3	477485	117	123	+	12.4286	6.24e-05	0.578	CCGGAAG
3-CCGGAAG	STREME-3	964849	120	126	+	12.4286	6.24e-05	0.578	CCGGAAG
3-CCGGAAG	STREME-3	562933	122	128	+	12.4286	6.24e-05	0.578	CCGGAAG
3-CCGGAAG	STREME-3	182736	123	129	+	12.4286	6.24e-05	0.578	CCGGAAG
3-CCGGAAG	STREME-3	493589	124	130	+	12.4286	6.24e-05	0.578	CCGGAAG
3-CCGGAAG	STREME-3	153470	128	134	+	12.4286	6.24e-05	0.578	CCGGAAG
3-CCGGAAG	STREME-3	428756	129	135	+	12.4286	6.24e-05	0.578	CCGGAAG
3-CCGGAAG	STREME-3	730933	129	135	+	12.4286	6.24e-05	0.578	CCGGAAG
3-CCGGAAG	STREME-3	384300	131	137	+	12.4286	6.24e-05	0.578	CCGGAAG
3-CCGGAAG	STREME-3	977652	135	141	+	12.4286	6.24e-05	0.578	CCGGAAG
3-CCGGAAG	STREME-3	202500	135	141	+	12.4286	6.24e-05	0.578	CCGGAAG
3-CCGGAAG	STREME-3	154135	137	143	+	12.4286	6.24e-05	0.578	CCGGAAG
3-CCGGAAG	STREME-3	954312	138	144	+	12.4286	6.24e-05	0.578	CCGGAAG
3-CCGGAAG	STREME-3	188225	139	145	+	12.4286	6.24e-05	0.578	CCGGAAG
3-CCGGAAG	STREME-3	161219	140	146	+	12.4286	6.24e-05	0.578	CCGGAAG
3-CCGGAAG	STREME-3	769853	142	148	+	12.4286	6.24e-05	0.578	CCGGAAG
3-CCGGAAG	STREME-3	798150	150	156	+	12.4286	6.24e-05	0.578	CCGGAAG
3-CCGGAAG	STREME-3	154134	150	156	+	12.4286	6.24e-05	0.578	CCGGAAG
3-CCGGAAG	STREME-3	156497	152	158	+	12.4286	6.24e-05	0.578	CCGGAAG
3-CCGGAAG	STREME-3	891845	153	159	+	12.4286	6.24e-05	0.578	CCGGAAG
3-CCGGAAG	STREME-3	172486	153	159	+	12.4286	6.24e-05	0.578	CCGGAAG
3-CCGGAAG	STREME-3	374658	154	160	+	12.4286	6.24e-05	0.578	CCGGAAG
3-CCGGAAG	STREME-3	525597	154	160	+	12.4286	6.24e-05	0.578	CCGGAAG
3-CCGGAAG	STREME-3	310508	155	161	+	12.4286	6.24e-05	0.578	CCGGAAG
3-CCGGAAG	STREME-3	400026	158	164	+	12.4286	6.24e-05	0.578	CCGGAAG
3-CCGGAAG	STREME-3	261235	165	171	+	12.4286	6.24e-05	0.578	CCGGAAG
3-CCGGAAG	STREME-3	529474	168	174	+	12.4286	6.24e-05	0.578	CCGGAAG
3-CCGGAAG	STREME-3	878027	170	176	+	12.4286	6.24e-05	0.578	CCGGAAG
3-CCGGAAG	STREME-3	773782	179	185	+	12.4286	6.24e-05	0.578	CCGGAAG
3-CCGGAAG	STREME-3	459942	179	185	+	12.4286	6.24e-05	0.578	CCGGAAG
3-CCGGAAG	STREME-3	98051	181	187	+	12.4286	6.24e-05	0.578	CCGGAAG
3-CCGGAAG	STREME-3	917660	182	188	+	12.4286	6.24e-05	0.578	CCGGAAG
3-CCGGAAG	STREME-3	986471	184	190	+	12.4286	6.24e-05	0.578	CCGGAAG
3-CCGGAAG	STREME-3	72732	189	195	+	12.4286	6.24e-05	0.578	CCGGAAG
3-CCGGAAG	STREME-3	410261	194	200	+	12.4286	6.24e-05	0.578	CCGGAAG
# FIMO (Find Individual Motif Occurrences): Version 5.3.3 compiled on Feb 21 2021 at 14:52:27
# The format of this file is described at https://meme-suite.org/meme/doc/fimo-output-format.html.
# fimo --parse-genomic-coord --verbosity 1 --oc fimo_out_3 --bgfile ./background --motif 3-CCGGAAG streme_out/streme.xml ./sequences.fa
