## Supplementary File 1 for "PlotMI: interpretation of pairwise dependencies and positional preferences learned by deep learning models from sequence data": fimo.tsv

motif_id	motif_alt_id	sequence_name	start	stop	strand	score	p-value	q-value	matched_sequence
4-GCCCGAGT	STREME-4	44801	25	32	-	15.1361	1.57e-05	0.876	GCCCGAGT
4-GCCCGAGT	STREME-4	342636	55	62	-	15.1361	1.57e-05	0.876	GCCCGAGT
4-GCCCGAGT	STREME-4	57834	72	79	-	15.1361	1.57e-05	0.876	GCCCGAGT
4-GCCCGAGT	STREME-4	91624	75	82	-	15.1361	1.57e-05	0.876	GCCCGAGT
4-GCCCGAGT	STREME-4	935809	87	94	-	15.1361	1.57e-05	0.876	GCCCGAGT
4-GCCCGAGT	STREME-4	166782	112	119	-	15.1361	1.57e-05	0.876	GCCCGAGT
4-GCCCGAGT	STREME-4	984893	113	120	-	15.1361	1.57e-05	0.876	GCCCGAGT
4-GCCCGAGT	STREME-4	939582	115	122	-	15.1361	1.57e-05	0.876	GCCCGAGT
4-GCCCGAGT	STREME-4	185058	130	137	-	15.1361	1.57e-05	0.876	GCCCGAGT
4-GCCCGAGT	STREME-4	379372	148	155	-	15.1361	1.57e-05	0.876	GCCCGAGT
4-GCCCGAGT	STREME-4	320701	162	169	-	15.1361	1.57e-05	0.876	GCCCGAGT
4-GCCCGAGT	STREME-4	217466	169	176	-	15.1361	1.57e-05	0.876	GCCCGAGT
4-GCCCGAGT	STREME-4	943557	3	10	+	15.1361	1.57e-05	0.876	GCCCGAGT
4-GCCCGAGT	STREME-4	595623	22	29	+	15.1361	1.57e-05	0.876	GCCCGAGT
4-GCCCGAGT	STREME-4	276668	32	39	+	15.1361	1.57e-05	0.876	GCCCGAGT
4-GCCCGAGT	STREME-4	16685	33	40	+	15.1361	1.57e-05	0.876	GCCCGAGT
4-GCCCGAGT	STREME-4	423447	73	80	+	15.1361	1.57e-05	0.876	GCCCGAGT
4-GCCCGAGT	STREME-4	983630	81	88	+	15.1361	1.57e-05	0.876	GCCCGAGT
4-GCCCGAGT	STREME-4	227335	131	138	+	15.1361	1.57e-05	0.876	GCCCGAGT
4-GCCCGAGT	STREME-4	611394	162	169	+	15.1361	1.57e-05	0.876	GCCCGAGT
4-GCCCGAGT	STREME-4	266346	193	200	+	15.1361	1.57e-05	0.876	GCCCGAGT
# FIMO (Find Individual Motif Occurrences): Version 5.3.3 compiled on Feb 21 2021 at 14:52:27
# The format of this file is described at https://meme-suite.org/meme/doc/fimo-output-format.html.
# fimo --parse-genomic-coord --verbosity 1 --oc fimo_out_4 --bgfile ./background --motif 4-GCCCGAGT streme_out/streme.xml ./sequences.fa
