## Supplementary File 1 for "PlotMI: interpretation of pairwise dependencies and positional preferences learned by deep learning models from sequence data": tomtom.tsv

Query_ID	Target_ID	Optimal_offset	p-value	E-value	q-value	Overlap	Query_consensus	Target_consensus	Orientation
TCMHWKACTKACACGTGTDA	MA0819.1	-9	1.65314e-05	0.0298887	0.0246342	10	TCCAATACTGACACGTGTTA	AACACGTGTT	-
TCMHWKACTKACACGTGTDA	CLOCK_DBD	-9	1.65314e-05	0.0298887	0.0246342	10	TCCAATACTGACACGTGTTA	AACACGTGTT	-
TCMHWKACTKACACGTGTDA	MA0004.1	-11	2.81552e-05	0.0509046	0.0246342	6	TCCAATACTGACACGTGTTA	CACGTG	+
TCMHWKACTKACACGTGTDA	MA0608.1	-9	3.46539e-05	0.0626542	0.0246342	9	TCCAATACTGACACGTGTTA	GCCACGTGT	+
ATCACGTG	MA0828.1	0	3.09114e-06	0.00558878	0.00180947	8	ATCACGTG	ATCACGTGAC	+
ATCACGTG	MA0663.1	0	3.09114e-06	0.00558878	0.00180947	8	ATCACGTG	ATCACGTGAT	-
ATCACGTG	MA0664.1	0	3.09114e-06	0.00558878	0.00180947	8	ATCACGTG	ATCACGTGAT	-
ATCACGTG	SREBF2_DBD	0	3.09114e-06	0.00558878	0.00180947	8	ATCACGTG	ATCACGTGAC	+
ATCACGTG	MLXIPL_full	0	3.09114e-06	0.00558878	0.00180947	8	ATCACGTG	ATCACGTGAT	-
ATCACGTG	MLX_full	0	3.09114e-06	0.00558878	0.00180947	8	ATCACGTG	ATCACGTGAT	-
ATCACGTG	MA0829.1	0	5.54592e-06	0.010027	0.00242038	8	ATCACGTG	ATCACGTGAC	+
ATCACGTG	Srebf1_DBD	0	5.54592e-06	0.010027	0.00242038	8	ATCACGTG	ATCACGTGAC	+
ATCACGTG	Mlx_DBD	0	6.89125e-06	0.0124594	0.00242038	8	ATCACGTG	ATCACGTGAT	+
ATCACGTG	MA0831.2	0	1.4598e-05	0.0263931	0.00339401	8	ATCACGTG	GTCACGTG	-
ATCACGTG	TFE3_DBD	0	1.64115e-05	0.0296721	0.00339401	8	ATCACGTG	ATCACGTGAC	+
ATCACGTG	MA0004.1	-2	1.73941e-05	0.0314485	0.00339401	6	ATCACGTG	CACGTG	+
ATCACGTG	MA0871.1	0	2.20468e-05	0.0398606	0.00387169	8	ATCACGTG	ATCACGTGAC	+
ATCACGTG	TFEC_DBD	0	2.20468e-05	0.0398606	0.00387169	8	ATCACGTG	ATCACGTGAC	+
ATCACGTG	MA0692.1	0	2.61834e-05	0.0473397	0.00418012	8	ATCACGTG	ATCACGTGAC	+
ATCACGTG	TFEB_full	0	2.61834e-05	0.0473397	0.00418012	8	ATCACGTG	ATCACGTGAC	+
ATCACGTG	USF1_DBD	0	3.07215e-05	0.0555446	0.00465624	8	ATCACGTG	ATCACGTGAC	+
ATCACGTG	MA0464.2	0	4.97548e-05	0.0899566	0.00582503	8	ATCACGTG	ATCACGTGAC	+
ATCACGTG	BHLHB2_DBD	0	4.97548e-05	0.0899566	0.00582503	8	ATCACGTG	ATCACGTGAC	+
ATCACGTG	Bhlhb2_DBD_1	0	9.69384e-05	0.175265	0.010193	8	ATCACGTG	GTCACGTGAC	+
ATCACGTG	MA0636.1	0	0.000102039	0.184487	0.010193	8	ATCACGTG	GTCACGTGAC	+
ATCACGTG	BHLHE41_full	0	0.000102039	0.184487	0.010193	8	ATCACGTG	GTCACGTGAC	+
ATCACGTG	MA0603.1	1	0.000124905	0.225828	0.0112486	8	ATCACGTG	GGTCACGTGC	+
ATCACGTG	Bhlhb2_DBD_2	0	0.000131315	0.237417	0.0115302	8	ATCACGTG	AGCACGTGAC	+
ATCACGTG	MA0617.1	-1	0.000149493	0.270284	0.0122106	7	ATCACGTG	TCACGTGC	-
ATCACGTG	ARNTL_DBD	0	0.00022076	0.399134	0.0172303	8	ATCACGTG	GTCACGTGAC	-
ATCACGTG	MA0093.2	1	0.000249609	0.451293	0.0186529	8	ATCACGTG	GGTCACGTGGC	-
ATCACGTG	MA0059.1	0	0.000532792	0.963288	0.0374259	8	ATCACGTG	ACCACGTGGTC	-
# Tomtom (Motif Comparison Tool): Version 5.3.3 compiled on Feb 21 2021 at 14:52:43
# The format of this file is described at https://meme-suite.org/meme/doc/tomtom-output-format.html.
# tomtom -verbosity 1 -oc meme_tomtom_out -min-overlap 5 -dist pearson -evalue -thresh 1 -no-ssc meme_out/meme.xml db/JASPAR/JASPAR2018_CORE_vertebrates_non-redundant.meme db/MOUSE/uniprobe_mouse.meme db/EUKARYOTE/jolma2013.meme
