## Supplementary File 1 for "PlotMI: interpretation of pairwise dependencies and positional preferences learned by deep learning models from sequence data": spamo.tsv

prim_db	prim_id	prim_alt	prim_cons	sec_db	sec_id	sec_alt	sec_cons	trim_left	trim_right	red_db	red_id	red_alt	E-value	gap	orient	count	total	adj_p-value	p-value
# SpaMo (Spaced Motif Analysis Tool): Version 5.3.3 compiled on Feb 21 2021 at 14:52:40
# The format of this file is described at https://meme-suite.org/meme/doc/spamo-output-format.html.
# spamo -verbosity 1 -oc spamo_out_1 -bgfile ./background -keepprimary -primary 1-MCACGTGMHDNNNNNN ./sequences.fa streme_out/streme.xml meme_out/meme.xml streme_out/streme.xml
