## Supplementary File 1 for "PlotMI: interpretation of pairwise dependencies and positional preferences learned by deep learning models from sequence data": tomtom.tsv

Query_ID	Target_ID	Optimal_offset	p-value	E-value	q-value	Overlap	Query_consensus	Target_consensus	Orientation
1-MCACGTGMHDNNNNNN	MA0831.2	-1	9.21331e-07	0.00166577	0.00326282	8	ACACGTGATGGTATTT	CACGTGAC	+
1-MCACGTGMHDNNNNNN	MA0622.1	0	7.51695e-06	0.0135906	0.0113727	8	ACACGTGATGGTATTT	ACACGTGC	-
1-MCACGTGMHDNNNNNN	MA0825.1	1	1.60317e-05	0.0289853	0.0113727	9	ACACGTGATGGTATTT	ACCACGTGCC	+
1-MCACGTGMHDNNNNNN	MNT_DBD	1	1.60317e-05	0.0289853	0.0113727	9	ACACGTGATGGTATTT	ACCACGTGCC	+
1-MCACGTGMHDNNNNNN	MA0004.1	-1	1.9268e-05	0.0348366	0.0113727	6	ACACGTGATGGTATTT	CACGTG	+
1-MCACGTGMHDNNNNNN	MA0617.1	0	5.46705e-05	0.0988443	0.0225702	8	ACACGTGATGGTATTT	GCACGTGA	+
1-MCACGTGMHDNNNNNN	MA0058.3	1	5.73589e-05	0.103705	0.0225702	9	ACACGTGATGGTATTT	ACCACGTGCT	+
1-MCACGTGMHDNNNNNN	MAX_DBD_2	1	5.73589e-05	0.103705	0.0225702	9	ACACGTGATGGTATTT	ACCACGTGCT	+
1-MCACGTGMHDNNNNNN	MA0626.1	1	8.01107e-05	0.14484	0.0283705	9	ACACGTGATGGTATTT	GACACGTGCC	-
1-MCACGTGMHDNNNNNN	HEY2_DBD	1	0.000182999	0.330862	0.058635	9	ACACGTGATGGTATTT	GACACGTGCC	+
1-MCACGTGMHDNNNNNN	MA0823.1	1	0.000222507	0.402293	0.058635	9	ACACGTGATGGTATTT	GACACGTGCC	+
1-MCACGTGMHDNNNNNN	HEY1_DBD	1	0.000222507	0.402293	0.058635	9	ACACGTGATGGTATTT	GACACGTGCC	+
1-MCACGTGMHDNNNNNN	MA0819.1	1	0.00039263	0.709875	0.058635	9	ACACGTGATGGTATTT	AACACGTGTT	+
1-MCACGTGMHDNNNNNN	MA0663.1	1	0.00039263	0.709875	0.058635	9	ACACGTGATGGTATTT	ATCACGTGAT	-
1-MCACGTGMHDNNNNNN	CLOCK_DBD	1	0.00039263	0.709875	0.058635	9	ACACGTGATGGTATTT	AACACGTGTT	+
1-MCACGTGMHDNNNNNN	MLX_full	1	0.00039263	0.709875	0.058635	9	ACACGTGATGGTATTT	ATCACGTGAT	-
1-MCACGTGMHDNNNNNN	USF1_DBD	1	0.000430551	0.778437	0.058635	9	ACACGTGATGGTATTT	ATCACGTGAC	+
1-MCACGTGMHDNNNNNN	MA0664.1	1	0.000471983	0.853345	0.058635	9	ACACGTGATGGTATTT	ATCACGTGAT	-
1-MCACGTGMHDNNNNNN	MLXIPL_full	1	0.000471983	0.853345	0.058635	9	ACACGTGATGGTATTT	ATCACGTGAT	-
1-MCACGTGMHDNNNNNN	Mlx_DBD	1	0.000471983	0.853345	0.058635	9	ACACGTGATGGTATTT	ATCACGTGAT	-
1-MCACGTGMHDNNNNNN	MA0829.1	1	0.000517693	0.93599	0.058635	9	ACACGTGATGGTATTT	ATCACGTGAC	+
1-MCACGTGMHDNNNNNN	Srebf1_DBD	1	0.000517693	0.93599	0.058635	9	ACACGTGATGGTATTT	ATCACGTGAC	+
3-CCGGAAG	MA0028.2	1	3.71304e-06	0.00671318	0.00135949	7	CCGGAAG	ACCGGAAGTG	+
3-CCGGAAG	MA0759.1	1	3.71304e-06	0.00671318	0.00135949	7	CCGGAAG	ACCGGAAGTA	+
3-CCGGAAG	ELK1_DBD_1	1	3.71304e-06	0.00671318	0.00135949	7	CCGGAAG	ACCGGAAGTA	+
3-CCGGAAG	ELK1_DBD_2	1	3.71304e-06	0.00671318	0.00135949	7	CCGGAAG	ACCGGAAGTG	+
3-CCGGAAG	ELK1_full_1	1	3.71304e-06	0.00671318	0.00135949	7	CCGGAAG	ACCGGAAGTA	+
3-CCGGAAG	ELK3_DBD	1	3.71304e-06	0.00671318	0.00135949	7	CCGGAAG	ACCGGAAGTA	+
3-CCGGAAG	Elk3_DBD	1	3.71304e-06	0.00671318	0.00135949	7	CCGGAAG	ACCGGAAGTA	+
3-CCGGAAG	GABPA_full	1	3.71304e-06	0.00671318	0.00135949	7	CCGGAAG	ACCGGAAGTA	+
3-CCGGAAG	MA0473.2	3	5.56956e-06	0.0100698	0.00135949	7	CCGGAAG	AACCCGGAAGTG	+
3-CCGGAAG	MA0641.1	3	5.56956e-06	0.0100698	0.00135949	7	CCGGAAG	AACCCGGAAGTG	+
3-CCGGAAG	ELF1_DBD	3	5.56956e-06	0.0100698	0.00135949	7	CCGGAAG	AACCCGGAAGTG	+
3-CCGGAAG	ELF1_full	3	5.56956e-06	0.0100698	0.00135949	7	CCGGAAG	AACCCGGAAGTG	+
3-CCGGAAG	ELF3_DBD	3	5.56956e-06	0.0100698	0.00135949	7	CCGGAAG	AACCCGGAAGTA	+
3-CCGGAAG	ELF4_full	3	5.56956e-06	0.0100698	0.00135949	7	CCGGAAG	AACCCGGAAGTG	+
3-CCGGAAG	MA0640.1	3	6.49782e-06	0.0117481	0.00135949	7	CCGGAAG	AACCCGGAAGTAA	+
3-CCGGAAG	MA0750.2	2	6.49782e-06	0.0117481	0.00135949	7	CCGGAAG	GCCCGGAAGTGGC	+
3-CCGGAAG	ELF3_full	3	6.49782e-06	0.0117481	0.00135949	7	CCGGAAG	AACCCGGAAGTAA	+
3-CCGGAAG	MA0062.2	0	9.6035e-06	0.0173631	0.00182526	7	CCGGAAG	CCGGAAGTGGC	+
3-CCGGAAG	ETS1_full_2	1	1.11391e-05	0.0201395	0.00182526	7	CCGGAAG	ACCGGAAGTACATCCGGC	-
3-CCGGAAG	MA0598.2	3	1.15242e-05	0.0208357	0.00182526	7	CCGGAAG	AACCCGGAAGTA	+
3-CCGGAAG	EHF_full	3	1.15242e-05	0.0208357	0.00182526	7	CCGGAAG	AACCCGGAAGTA	+
3-CCGGAAG	MA0763.1	1	1.18031e-05	0.02134	0.00182526	7	CCGGAAG	ACCGGAAGTG	+
3-CCGGAAG	ETV3_DBD	1	1.18031e-05	0.02134	0.00182526	7	CCGGAAG	ACCGGAAGTG	+
3-CCGGAAG	MA0076.2	1	1.47538e-05	0.0266749	0.00204336	7	CCGGAAG	GCCGGAAGTGG	-
3-CCGGAAG	MA0156.2	1	1.60859e-05	0.0290833	0.00204336	7	CCGGAAG	ACCGGAAGTG	+
3-CCGGAAG	MA0760.1	1	1.60859e-05	0.0290833	0.00204336	7	CCGGAAG	ACCGGAAGTG	+
3-CCGGAAG	ERF_DBD	1	1.60859e-05	0.0290833	0.00204336	7	CCGGAAG	ACCGGAAGTG	+
3-CCGGAAG	FEV_DBD	1	1.60859e-05	0.0290833	0.00204336	7	CCGGAAG	ACCGGAAGTG	+
3-CCGGAAG	MA0761.1	1	2.05218e-05	0.0371035	0.00242407	7	CCGGAAG	ACCGGAAGTA	+
3-CCGGAAG	ETV1_DBD	1	2.05218e-05	0.0371035	0.00242407	7	CCGGAAG	ACCGGAAGTA	+
3-CCGGAAG	UP00013_1	5	2.11276e-05	0.0381987	0.00242407	7	CCGGAAG	CAATACCGGAAGTGTAA	+
3-CCGGAAG	ELK4_DBD	1	2.51671e-05	0.0455021	0.00279731	7	CCGGAAG	ACCGGAAGTG	+
3-CCGGAAG	MA0764.1	1	2.99864e-05	0.0542154	0.00313691	7	CCGGAAG	ACCGGAAGTA	+
3-CCGGAAG	ETV4_DBD	1	2.99864e-05	0.0542154	0.00313691	7	CCGGAAG	ACCGGAAGTA	+
3-CCGGAAG	ERG_full_1	1	3.50306e-05	0.0633353	0.00355989	7	CCGGAAG	ACCGGAAGTG	+
3-CCGGAAG	MA0765.1	1	5.11465e-05	0.0924729	0.00470159	7	CCGGAAG	ACCGGAAGTG	+
3-CCGGAAG	ETV5_DBD	1	5.11465e-05	0.0924729	0.00470159	7	CCGGAAG	ACCGGAAGTG	+
3-CCGGAAG	MA0098.3	1	5.68402e-05	0.102767	0.00470159	7	CCGGAAG	ACCGGAAGTG	+
3-CCGGAAG	MA0474.2	1	5.68402e-05	0.102767	0.00470159	7	CCGGAAG	ACCGGAAGTG	+
3-CCGGAAG	MA0475.2	1	5.68402e-05	0.102767	0.00470159	7	CCGGAAG	ACCGGAAGTG	+
3-CCGGAAG	ERG_DBD_1	1	5.68402e-05	0.102767	0.00470159	7	CCGGAAG	ACCGGAAGTG	+
3-CCGGAAG	ETS1_DBD_1	1	5.68402e-05	0.102767	0.00470159	7	CCGGAAG	ACCGGAAGTG	+
3-CCGGAAG	FLI1_full_1	1	5.68402e-05	0.102767	0.00470159	7	CCGGAAG	ACCGGAAGTG	+
3-CCGGAAG	MA0136.2	2	7.10497e-05	0.128458	0.00549366	7	CCGGAAG	ACCCGGAAGTA	+
3-CCGGAAG	ELF5_DBD	2	7.10497e-05	0.128458	0.00549366	7	CCGGAAG	ACCCGGAAGTA	+
3-CCGGAAG	ELF5_full	2	7.10497e-05	0.128458	0.00549366	7	CCGGAAG	ACCCGGAAGTA	+
3-CCGGAAG	Elf5_DBD	2	7.83963e-05	0.14174	0.00584032	7	CCGGAAG	ACCCGGAAGTA	+
3-CCGGAAG	UP00015_1	5	7.8817e-05	0.142501	0.00584032	7	CCGGAAG	AGGACCCGGAAGTAA	+
3-CCGGAAG	FLI1_DBD_1	1	8.15513e-05	0.147445	0.0059196	7	CCGGAAG	ACCGGAAGTG	+
3-CCGGAAG	ETS1_full_1	1	8.83113e-05	0.159667	0.00628208	7	CCGGAAG	ACCGGAAGTG	+
3-CCGGAAG	ETS1_DBD_2	1	0.000153432	0.277404	0.0105857	7	CCGGAAG	ACCGGAAGTACATCCGGT	+
3-CCGGAAG	ETV6_full_1	0	0.000154763	0.279811	0.0105857	7	CCGGAAG	CCGGAAGCGGAAGTG	+
3-CCGGAAG	ELK1_full_2	8	0.000282053	0.509952	0.0189283	7	CCGGAAG	CACTTCCGCCGGAAGTG	-
3-CCGGAAG	MA0645.1	1	0.000304035	0.549696	0.0196616	7	CCGGAAG	AGCGGAAGTG	+
3-CCGGAAG	ETV6_full_2	1	0.000304035	0.549696	0.0196616	7	CCGGAAG	AGCGGAAGTG	+
3-CCGGAAG	MA0762.1	2	0.000399199	0.721752	0.0244804	7	CCGGAAG	AACCGGAAATA	+
3-CCGGAAG	ETV2_DBD	2	0.000399199	0.721752	0.0244804	7	CCGGAAG	AACCGGAAATA	+
5-AKWTCCY	MA0518.1	2	0.000520106	0.940351	1	7	ATTTCCT	CCATTTCCTGGAAA	-
6-CTGAATCCCA	MA0714.1	0	0.000404498	0.731333	0.487555	9	CTGAATCCCA	CTTAATCCC	+
6-CTGAATCCCA	PITX1_DBD	0	0.000404498	0.731333	0.487555	9	CTGAATCCCA	CTTAATCCC	+
6-CTGAATCCCA	PITX3_DBD	0	0.000404498	0.731333	0.487555	9	CTGAATCCCA	CTTAATCCC	+
# Tomtom (Motif Comparison Tool): Version 5.3.3 compiled on Feb 21 2021 at 14:52:43
# The format of this file is described at https://meme-suite.org/meme/doc/tomtom-output-format.html.
# tomtom -verbosity 1 -oc streme_tomtom_out -min-overlap 5 -dist pearson -evalue -thresh 1 -no-ssc streme_out/streme.xml db/JASPAR/JASPAR2018_CORE_vertebrates_non-redundant.meme db/MOUSE/uniprobe_mouse.meme db/EUKARYOTE/jolma2013.meme
