## Supplementary File 1 for "PlotMI: interpretation of pairwise dependencies and positional preferences learned by deep learning models from sequence data": summary.tsv

MOTIF_INDEX	MOTIF_SOURCE	MOTIF_ID	ALT_ID	CONSENSUS	WIDTH	SITES	E-VALUE	E-VALUE_SOURCE	MOST_SIMILAR_MOTIF_SOURCE	MOST_SIMILAR_MOTIF	URL
1	STREME	1-MCACGTGMHDNNNNNN	STREME-1	MCACGTGMHDNNNNNN	16	1582	4.0e-026	STREME	db/JASPAR/JASPAR2018_CORE_vertebrates_non-redundant.meme	MA0831.2 (TFE3)	http://jaspar2018.genereg.net/matrix/MA0831.2
2	db/JASPAR/JASPAR2018_CORE_vertebrates_non-redundant.meme	MA1099.1	Hes1	SVCACGYGHN	10	2857	4.2e-023	CENTRIMO			http://jaspar2018.genereg.net/matrix/MA1099.1
3	db/EUKARYOTE/jolma2013.meme	MAX_DBD_2		AVCACGTGNY	10	1881	5.1e-021	CENTRIMO			http://floresta.eead.csic.es/footprintdb/index.php?db=HumanTF:1.0&motif=MAX_DBD_2
4	db/JASPAR/JASPAR2018_CORE_vertebrates_non-redundant.meme	MA0058.3	MAX	AVCACGTGNY	10	1804	7.0e-021	CENTRIMO			http://jaspar2018.genereg.net/matrix/MA0058.3
5	db/JASPAR/JASPAR2018_CORE_vertebrates_non-redundant.meme	MA1108.1	MXI1	NVVCCACGTGSNB	13	1927	3.2e-018	CENTRIMO			http://jaspar2018.genereg.net/matrix/MA1108.1
6	db/JASPAR/JASPAR2018_CORE_vertebrates_non-redundant.meme	MA0004.1	Arnt	CACGTG	6	1724	1.8e-016	CENTRIMO			http://jaspar2018.genereg.net/matrix/MA0004.1
7	db/JASPAR/JASPAR2018_CORE_vertebrates_non-redundant.meme	MA0136.2	ELF5	AMSMGGAAGTD	11	2178	9.3e-016	CENTRIMO			http://jaspar2018.genereg.net/matrix/MA0136.2
8	db/EUKARYOTE/jolma2013.meme	ELF5_full		AMSMGGAAGTD	11	2202	1.2e-015	CENTRIMO			http://floresta.eead.csic.es/footprintdb/index.php?db=HumanTF:1.0&motif=ELF5_full
9	db/EUKARYOTE/jolma2013.meme	CLOCK_DBD		AACACGTGTH	10	1741	1.2e-015	CENTRIMO			http://floresta.eead.csic.es/footprintdb/index.php?db=HumanTF:1.0&motif=CLOCK_DBD
10	db/JASPAR/JASPAR2018_CORE_vertebrates_non-redundant.meme	MA0603.1	Arntl	NGTCACGTGH	10	2040	1.3e-015	CENTRIMO			http://jaspar2018.genereg.net/matrix/MA0603.1
11	db/EUKARYOTE/jolma2013.meme	HEY1_DBD		GRCACGTGCC	10	1433	4.0e-015	CENTRIMO			http://floresta.eead.csic.es/footprintdb/index.php?db=HumanTF:1.0&motif=HEY1_DBD
12	db/JASPAR/JASPAR2018_CORE_vertebrates_non-redundant.meme	MA0147.3	MYC	NNCCACGTGCNB	12	1955	7.5e-015	CENTRIMO			http://jaspar2018.genereg.net/matrix/MA0147.3
13	db/EUKARYOTE/jolma2013.meme	HEY2_full		GRCACGTGYC	10	1873	9.1e-015	CENTRIMO			http://floresta.eead.csic.es/footprintdb/index.php?db=HumanTF:1.0&motif=HEY2_full
14	db/JASPAR/JASPAR2018_CORE_vertebrates_non-redundant.meme	MA0633.1	Twist2	NCCATATGTK	10	1186	9.6e-015	CENTRIMO			http://jaspar2018.genereg.net/matrix/MA0633.1
15	db/JASPAR/JASPAR2018_CORE_vertebrates_non-redundant.meme	MA0819.1	CLOCK	AACACGTGTH	10	1708	1.1e-014	CENTRIMO			http://jaspar2018.genereg.net/matrix/MA0819.1
16	db/JASPAR/JASPAR2018_CORE_vertebrates_non-redundant.meme	MA0259.1	ARNT::HIF1A	VBACGTGC	8	2198	1.5e-014	CENTRIMO			http://jaspar2018.genereg.net/matrix/MA0259.1
17	db/JASPAR/JASPAR2018_CORE_vertebrates_non-redundant.meme	MA0649.1	HEY2	GRCACGTGYC	10	1840	1.7e-014	CENTRIMO			http://jaspar2018.genereg.net/matrix/MA0649.1
18	db/JASPAR/JASPAR2018_CORE_vertebrates_non-redundant.meme	MA0823.1	HEY1	GRCACGTGCC	10	1351	1.8e-014	CENTRIMO			http://jaspar2018.genereg.net/matrix/MA0823.1
19	db/EUKARYOTE/jolma2013.meme	Elf5_DBD		AMSMGGAAGTD	11	2334	2.3e-014	CENTRIMO			http://floresta.eead.csic.es/footprintdb/index.php?db=HumanTF:1.0&motif=Elf5_DBD
20	db/EUKARYOTE/jolma2013.meme	MNT_DBD		RVCACGTGMH	10	1852	7.3e-014	CENTRIMO			http://floresta.eead.csic.es/footprintdb/index.php?db=HumanTF:1.0&motif=MNT_DBD
21	db/JASPAR/JASPAR2018_CORE_vertebrates_non-redundant.meme	MA0664.1	MLXIPL	RTCACGTGAT	10	1341	9.3e-014	CENTRIMO			http://jaspar2018.genereg.net/matrix/MA0664.1
22	db/JASPAR/JASPAR2018_CORE_vertebrates_non-redundant.meme	MA0825.1	MNT	RVCACGTGMH	10	1835	2.1e-013	CENTRIMO			http://jaspar2018.genereg.net/matrix/MA0825.1
23	db/EUKARYOTE/jolma2013.meme	MLXIPL_full		RTCACGTGAT	10	1394	4.3e-013	CENTRIMO			http://floresta.eead.csic.es/footprintdb/index.php?db=HumanTF:1.0&motif=MLXIPL_full
24	db/JASPAR/JASPAR2018_CORE_vertebrates_non-redundant.meme	MA0626.1	Npas2	NSCACGTGTN	10	1619	9.9e-013	CENTRIMO			http://jaspar2018.genereg.net/matrix/MA0626.1
25	db/MOUSE/uniprobe_mouse.meme	UP00060_1	Max_primary	DGASCACGTGBTNNKK	16	1726	3.0e-012	CENTRIMO			http://thebrain.bwh.harvard.edu/uniprobe/details2.php?id=00060
26	db/JASPAR/JASPAR2018_CORE_vertebrates_non-redundant.meme	MA1106.1	HIF1A	SBACGTGCNN	10	2026	9.9e-012	CENTRIMO			http://jaspar2018.genereg.net/matrix/MA1106.1
27	db/EUKARYOTE/jolma2013.meme	HEY2_DBD		GRCACGTGCC	10	1699	7.4e-011	CENTRIMO			http://floresta.eead.csic.es/footprintdb/index.php?db=HumanTF:1.0&motif=HEY2_DBD
28	db/JASPAR/JASPAR2018_CORE_vertebrates_non-redundant.meme	MA0632.1	Tcfl5	NBCDCGHGVN	10	2240	2.6e-010	CENTRIMO			http://jaspar2018.genereg.net/matrix/MA0632.1
29	db/EUKARYOTE/jolma2013.meme	USF1_DBD		RHCACGTGAY	10	1359	3.2e-010	CENTRIMO			http://floresta.eead.csic.es/footprintdb/index.php?db=HumanTF:1.0&motif=USF1_DBD
30	db/JASPAR/JASPAR2018_CORE_vertebrates_non-redundant.meme	MA0059.1	MAX::MYC	RASCACGTGGT	11	1198	3.3e-010	CENTRIMO			http://jaspar2018.genereg.net/matrix/MA0059.1
31	db/EUKARYOTE/jolma2013.meme	Bhlhb2_DBD_2		VKCACGTGMC	10	1180	1.9e-009	CENTRIMO			http://floresta.eead.csic.es/footprintdb/index.php?db=HumanTF:1.0&motif=Bhlhb2_DBD_2
32	db/EUKARYOTE/jolma2013.meme	ETS1_full_1		ACCGGAARYV	10	1703	1.9e-009	CENTRIMO			http://floresta.eead.csic.es/footprintdb/index.php?db=HumanTF:1.0&motif=ETS1_full_1
33	db/EUKARYOTE/jolma2013.meme	BHLHB2_DBD		VKCACGTGMC	10	1308	2.2e-009	CENTRIMO			http://floresta.eead.csic.es/footprintdb/index.php?db=HumanTF:1.0&motif=BHLHB2_DBD
34	db/JASPAR/JASPAR2018_CORE_vertebrates_non-redundant.meme	MA0831.2	TFE3	CACGTGAY	8	1886	2.4e-009	CENTRIMO			http://jaspar2018.genereg.net/matrix/MA0831.2
35	db/JASPAR/JASPAR2018_CORE_vertebrates_non-redundant.meme	MA0156.2	FEV	ACCGGAAGTN	10	1583	4.7e-009	CENTRIMO			http://jaspar2018.genereg.net/matrix/MA0156.2
36	db/EUKARYOTE/jolma2013.meme	ELF5_DBD		ACSMGGAAGTD	11	1775	7.9e-009	CENTRIMO			http://floresta.eead.csic.es/footprintdb/index.php?db=HumanTF:1.0&motif=ELF5_DBD
37	db/JASPAR/JASPAR2018_CORE_vertebrates_non-redundant.meme	MA0464.2	BHLHE40	VKCACGTGMC	10	1184	1.9e-008	CENTRIMO			http://jaspar2018.genereg.net/matrix/MA0464.2
38	db/EUKARYOTE/jolma2013.meme	TFE3_DBD		VYCACGTGAY	10	2240	2.0e-008	CENTRIMO			http://floresta.eead.csic.es/footprintdb/index.php?db=HumanTF:1.0&motif=TFE3_DBD
39	db/EUKARYOTE/jolma2013.meme	FLI1_DBD_1		ACCGGAARTV	10	1675	2.0e-008	CENTRIMO			http://floresta.eead.csic.es/footprintdb/index.php?db=HumanTF:1.0&motif=FLI1_DBD_1
40	db/MOUSE/uniprobe_mouse.meme	UP00060_2	Max_secondary	BYGNCACGCGACDD	14	2306	2.3e-008	CENTRIMO			http://thebrain.bwh.harvard.edu/uniprobe/details2.php?id=00060
41	db/EUKARYOTE/jolma2013.meme	FEV_DBD		ACCGGAAGTN	10	1640	3.7e-008	CENTRIMO			http://floresta.eead.csic.es/footprintdb/index.php?db=HumanTF:1.0&motif=FEV_DBD
42	db/JASPAR/JASPAR2018_CORE_vertebrates_non-redundant.meme	MA0764.1	ETV4	ACCGGAAGTR	10	1992	3.7e-008	CENTRIMO			http://jaspar2018.genereg.net/matrix/MA0764.1
43	db/MOUSE/uniprobe_mouse.meme	UP00015_1	Ehf_primary	VNNABCCGGAAGTDR	15	1842	4.4e-008	CENTRIMO			http://thebrain.bwh.harvard.edu/uniprobe/details2.php?id=00015
44	db/JASPAR/JASPAR2018_CORE_vertebrates_non-redundant.meme	MA0761.1	ETV1	ACCGGAAGTD	10	1951	8.6e-008	CENTRIMO			http://jaspar2018.genereg.net/matrix/MA0761.1
45	db/JASPAR/JASPAR2018_CORE_vertebrates_non-redundant.meme	MA0616.1	Hes2	NNNNGRCACGTGM	13	2680	1.0e-007	CENTRIMO			http://jaspar2018.genereg.net/matrix/MA0616.1
46	db/EUKARYOTE/jolma2013.meme	ETV1_DBD		ACCGGAAGTD	10	1982	1.1e-007	CENTRIMO			http://floresta.eead.csic.es/footprintdb/index.php?db=HumanTF:1.0&motif=ETV1_DBD
47	db/JASPAR/JASPAR2018_CORE_vertebrates_non-redundant.meme	MA0474.2	ERG	ACCGGAARTV	10	1568	1.9e-007	CENTRIMO			http://jaspar2018.genereg.net/matrix/MA0474.2
48	db/EUKARYOTE/jolma2013.meme	ETV4_DBD		ACCGGAAGTR	10	2023	2.1e-007	CENTRIMO			http://floresta.eead.csic.es/footprintdb/index.php?db=HumanTF:1.0&motif=ETV4_DBD
49	db/MOUSE/uniprobe_mouse.meme	UP00050_1	Bhlhb2_primary	RNHWNNDTCACGTGASBMNNWH	22	1174	2.7e-007	CENTRIMO			http://thebrain.bwh.harvard.edu/uniprobe/details2.php?id=00050
50	db/MOUSE/uniprobe_mouse.meme	UP00090_1	Elf3_primary	DAHVMGGAARTWA	13	2132	3.0e-007	CENTRIMO			http://thebrain.bwh.harvard.edu/uniprobe/details2.php?id=00090
51	db/EUKARYOTE/jolma2013.meme	ERG_full_1		ACCGGAARTR	10	1382	3.7e-007	CENTRIMO			http://floresta.eead.csic.es/footprintdb/index.php?db=HumanTF:1.0&motif=ERG_full_1
52	db/EUKARYOTE/jolma2013.meme	ELK4_DBD		ACCGGAARTV	10	1526	4.0e-007	CENTRIMO			http://floresta.eead.csic.es/footprintdb/index.php?db=HumanTF:1.0&motif=ELK4_DBD
53	db/EUKARYOTE/jolma2013.meme	ETV5_DBD		ACCGGAWGYN	10	2291	4.3e-007	CENTRIMO			http://floresta.eead.csic.es/footprintdb/index.php?db=HumanTF:1.0&motif=ETV5_DBD
54	db/EUKARYOTE/jolma2013.meme	Bhlhb2_DBD_1		VKCACGTGMY	10	1085	4.5e-007	CENTRIMO			http://floresta.eead.csic.es/footprintdb/index.php?db=HumanTF:1.0&motif=Bhlhb2_DBD_1
55	db/EUKARYOTE/jolma2013.meme	ERG_DBD_1		ACCGGAARTV	10	1628	4.6e-007	CENTRIMO			http://floresta.eead.csic.es/footprintdb/index.php?db=HumanTF:1.0&motif=ERG_DBD_1
56	db/JASPAR/JASPAR2018_CORE_vertebrates_non-redundant.meme	MA0765.1	ETV5	ACCGGAWGYN	10	2274	5.2e-007	CENTRIMO			http://jaspar2018.genereg.net/matrix/MA0765.1
57	db/JASPAR/JASPAR2018_CORE_vertebrates_non-redundant.meme	MA0526.2	USF2	NNNGGTCACGTGRYYN	16	1008	5.4e-007	CENTRIMO			http://jaspar2018.genereg.net/matrix/MA0526.2
58	db/JASPAR/JASPAR2018_CORE_vertebrates_non-redundant.meme	MA0475.2	FLI1	ACCGGAARTR	10	1009	8.0e-007	CENTRIMO			http://jaspar2018.genereg.net/matrix/MA0475.2
59	db/JASPAR/JASPAR2018_CORE_vertebrates_non-redundant.meme	MA0608.1	Creb3l2	GCCACGTGD	9	724	1.2e-006	CENTRIMO			http://jaspar2018.genereg.net/matrix/MA0608.1
60	db/EUKARYOTE/jolma2013.meme	FLI1_full_1		ACCGGAARTR	10	1130	2.0e-006	CENTRIMO			http://floresta.eead.csic.es/footprintdb/index.php?db=HumanTF:1.0&motif=FLI1_full_1
61	db/JASPAR/JASPAR2018_CORE_vertebrates_non-redundant.meme	MA0098.3	ETS1	ACCGGAARTR	10	1383	2.4e-006	CENTRIMO			http://jaspar2018.genereg.net/matrix/MA0098.3
62	db/JASPAR/JASPAR2018_CORE_vertebrates_non-redundant.meme	MA0104.4	MYCN	VVCCACGTGGBB	12	1335	2.5e-006	CENTRIMO			http://jaspar2018.genereg.net/matrix/MA0104.4
63	db/EUKARYOTE/jolma2013.meme	ELK3_DBD		ACCGGAAGTD	10	1694	3.8e-006	CENTRIMO			http://floresta.eead.csic.es/footprintdb/index.php?db=HumanTF:1.0&motif=ELK3_DBD
64	db/EUKARYOTE/jolma2013.meme	BHLHB3_full		VKCACGTGMC	10	1073	4.5e-006	CENTRIMO			http://floresta.eead.csic.es/footprintdb/index.php?db=HumanTF:1.0&motif=BHLHB3_full
65	db/EUKARYOTE/jolma2013.meme	MLX_full		RTCACGTGAT	10	909	5.1e-006	CENTRIMO			http://floresta.eead.csic.es/footprintdb/index.php?db=HumanTF:1.0&motif=MLX_full
66	db/EUKARYOTE/jolma2013.meme	TFEB_full		RYCACGTGAC	10	1701	5.7e-006	CENTRIMO			http://floresta.eead.csic.es/footprintdb/index.php?db=HumanTF:1.0&motif=TFEB_full
67	db/EUKARYOTE/jolma2013.meme	ETV6_full_2		MSCGGAAGTR	10	1434	7.0e-006	CENTRIMO			http://floresta.eead.csic.es/footprintdb/index.php?db=HumanTF:1.0&motif=ETV6_full_2
68	db/JASPAR/JASPAR2018_CORE_vertebrates_non-redundant.meme	MA0663.1	MLX	RTCACGTGAT	10	850	9.9e-006	CENTRIMO			http://jaspar2018.genereg.net/matrix/MA0663.1
69	db/JASPAR/JASPAR2018_CORE_vertebrates_non-redundant.meme	MA0759.1	ELK3	ACCGGAAGTD	10	1625	1.0e-005	CENTRIMO			http://jaspar2018.genereg.net/matrix/MA0759.1
70	db/JASPAR/JASPAR2018_CORE_vertebrates_non-redundant.meme	MA0645.1	ETV6	MSCGGAAGTR	10	1347	1.1e-005	CENTRIMO			http://jaspar2018.genereg.net/matrix/MA0645.1
71	db/EUKARYOTE/jolma2013.meme	ETS1_DBD_1		ACCGGAARTR	10	1446	1.2e-005	CENTRIMO			http://floresta.eead.csic.es/footprintdb/index.php?db=HumanTF:1.0&motif=ETS1_DBD_1
72	db/EUKARYOTE/jolma2013.meme	CREB3L1_DBD_2		TGCCACGTGGCA	12	701	2.1e-005	CENTRIMO			http://floresta.eead.csic.es/footprintdb/index.php?db=HumanTF:1.0&motif=CREB3L1_DBD_2
73	db/EUKARYOTE/jolma2013.meme	GABPA_full		ACCGGAAGTR	10	1242	2.7e-005	CENTRIMO			http://floresta.eead.csic.es/footprintdb/index.php?db=HumanTF:1.0&motif=GABPA_full
74	db/EUKARYOTE/jolma2013.meme	ELK1_DBD_1		ACCGGAAGTD	10	1573	3.6e-005	CENTRIMO			http://floresta.eead.csic.es/footprintdb/index.php?db=HumanTF:1.0&motif=ELK1_DBD_1
75	db/JASPAR/JASPAR2018_CORE_vertebrates_non-redundant.meme	MA0692.1	TFEB	RYCACGTGAC	10	1609	3.8e-005	CENTRIMO			http://jaspar2018.genereg.net/matrix/MA0692.1
76	db/JASPAR/JASPAR2018_CORE_vertebrates_non-redundant.meme	MA0622.1	Mlxip	BCACGTGK	8	492	4.0e-005	CENTRIMO			http://jaspar2018.genereg.net/matrix/MA0622.1
77	db/JASPAR/JASPAR2018_CORE_vertebrates_non-redundant.meme	MA0620.2	MITF	NNDRGTCACGTGACYHNN	18	716	4.9e-005	CENTRIMO			http://jaspar2018.genereg.net/matrix/MA0620.2
78	db/EUKARYOTE/jolma2013.meme	ELK1_full_1		ACCGGAAGTD	10	984	6.5e-005	CENTRIMO			http://floresta.eead.csic.es/footprintdb/index.php?db=HumanTF:1.0&motif=ELK1_full_1
79	db/JASPAR/JASPAR2018_CORE_vertebrates_non-redundant.meme	MA0617.1	Id2	RCACGTGR	8	492	7.2e-005	CENTRIMO			http://jaspar2018.genereg.net/matrix/MA0617.1
80	db/EUKARYOTE/jolma2013.meme	Elk3_DBD		ACCGGAAGTD	10	1000	1.3e-004	CENTRIMO			http://floresta.eead.csic.es/footprintdb/index.php?db=HumanTF:1.0&motif=Elk3_DBD
81	db/EUKARYOTE/jolma2013.meme	ARNTL_DBD		GTCACGTGAC	10	340	2.3e-004	CENTRIMO			http://floresta.eead.csic.es/footprintdb/index.php?db=HumanTF:1.0&motif=ARNTL_DBD
82	db/JASPAR/JASPAR2018_CORE_vertebrates_non-redundant.meme	MA0638.1	CREB3	VTGCCACGTCAYCR	14	669	2.5e-004	CENTRIMO			http://jaspar2018.genereg.net/matrix/MA0638.1
83	db/EUKARYOTE/jolma2013.meme	CREB3L1_DBD_3		TGCCACGTGGCA	12	561	4.5e-004	CENTRIMO			http://floresta.eead.csic.es/footprintdb/index.php?db=HumanTF:1.0&motif=CREB3L1_DBD_3
84	db/EUKARYOTE/jolma2013.meme	ERF_DBD		ACCGGAAGTR	10	1276	6.6e-004	CENTRIMO			http://floresta.eead.csic.es/footprintdb/index.php?db=HumanTF:1.0&motif=ERF_DBD
85	db/JASPAR/JASPAR2018_CORE_vertebrates_non-redundant.meme	MA0028.2	ELK1	ACCGGAAGTR	10	833	7.9e-004	CENTRIMO			http://jaspar2018.genereg.net/matrix/MA0028.2
86	db/JASPAR/JASPAR2018_CORE_vertebrates_non-redundant.meme	MA0760.1	ERF	ACCGGAAGTR	10	1209	1.2e-003	CENTRIMO			http://jaspar2018.genereg.net/matrix/MA0760.1
87	db/EUKARYOTE/jolma2013.meme	BHLHE41_full		RTCACGTGAC	10	497	1.3e-003	CENTRIMO			http://floresta.eead.csic.es/footprintdb/index.php?db=HumanTF:1.0&motif=BHLHE41_full
88	db/JASPAR/JASPAR2018_CORE_vertebrates_non-redundant.meme	MA0763.1	ETV3	ACCGGAAGTR	10	1668	1.4e-003	CENTRIMO			http://jaspar2018.genereg.net/matrix/MA0763.1
89	db/EUKARYOTE/jolma2013.meme	CREB3_full_2		VTGCCACGTCAYCR	14	740	1.4e-003	CENTRIMO			http://floresta.eead.csic.es/footprintdb/index.php?db=HumanTF:1.0&motif=CREB3_full_2
90	MEME	ATCACGTG	MEME-2	ATCACGTG	8	36	1.7e-003	MEME	db/JASPAR/JASPAR2018_CORE_vertebrates_non-redundant.meme	MA0828.1 (SREBF2(var.2))	http://jaspar2018.genereg.net/matrix/MA0828.1
91	db/EUKARYOTE/jolma2013.meme	Srebf1_DBD		ATCACGTGAY	10	710	2.2e-003	CENTRIMO			http://floresta.eead.csic.es/footprintdb/index.php?db=HumanTF:1.0&motif=Srebf1_DBD
92	db/EUKARYOTE/jolma2013.meme	Mlx_DBD		RTCACGTGAY	10	582	2.7e-003	CENTRIMO			http://floresta.eead.csic.es/footprintdb/index.php?db=HumanTF:1.0&motif=Mlx_DBD
93	db/JASPAR/JASPAR2018_CORE_vertebrates_non-redundant.meme	MA0839.1	CREB3L1	VTGCCACGTCAYCA	14	482	3.2e-003	CENTRIMO			http://jaspar2018.genereg.net/matrix/MA0839.1
94	db/JASPAR/JASPAR2018_CORE_vertebrates_non-redundant.meme	MA0093.2	USF1	VYCAYGTGACC	11	976	3.4e-003	CENTRIMO			http://jaspar2018.genereg.net/matrix/MA0093.2
95	db/EUKARYOTE/jolma2013.meme	ETV3_DBD		ACCGGAAGTR	10	1718	3.6e-003	CENTRIMO			http://floresta.eead.csic.es/footprintdb/index.php?db=HumanTF:1.0&motif=ETV3_DBD
96	db/JASPAR/JASPAR2018_CORE_vertebrates_non-redundant.meme	MA0829.1	Srebf1(var.2)	ATCACGTGAY	10	629	5.0e-003	CENTRIMO			http://jaspar2018.genereg.net/matrix/MA0829.1
97	db/EUKARYOTE/jolma2013.meme	ELK1_DBD_2		ACCGGAAGTR	10	913	6.5e-003	CENTRIMO			http://floresta.eead.csic.es/footprintdb/index.php?db=HumanTF:1.0&motif=ELK1_DBD_2
98	db/JASPAR/JASPAR2018_CORE_vertebrates_non-redundant.meme	MA0750.2	ZBTB7A	NVCCGGAAGTGSV	13	1752	1.8e-002	CENTRIMO			http://jaspar2018.genereg.net/matrix/MA0750.2
99	STREME	2-AGTCGAG	STREME-2	AGTCGAG	7	125	1.9e-002	STREME
100	db/MOUSE/uniprobe_mouse.meme	UP00038_1	Spdef_primary	VHRCATCCGGATHYTY	16	1477	2.1e-002	CENTRIMO			http://thebrain.bwh.harvard.edu/uniprobe/details2.php?id=00038
101	STREME	3-CCGGAAG	STREME-3	CCGGAAG	7	589	2.5e-002	STREME	db/JASPAR/JASPAR2018_CORE_vertebrates_non-redundant.meme	MA0028.2 (ELK1)	http://jaspar2018.genereg.net/matrix/MA0028.2
102	db/EUKARYOTE/jolma2013.meme	TFEC_DBD		RTCACRTGAB	10	1828	2.8e-002	CENTRIMO			http://floresta.eead.csic.es/footprintdb/index.php?db=HumanTF:1.0&motif=TFEC_DBD
103	STREME	4-GCCCGAGT	STREME-4	GCCCGAGT	8	59	3.1e-002	STREME
104	db/JASPAR/JASPAR2018_CORE_vertebrates_non-redundant.meme	MA0473.2	ELF1	AACCCGGAAGTR	12	403	3.3e-002	CENTRIMO			http://jaspar2018.genereg.net/matrix/MA0473.2
105	db/MOUSE/uniprobe_mouse.meme	UP00085_1	Sfpi1_primary	NDAWGVGGAAGTDN	14	1980	3.9e-002	CENTRIMO			http://thebrain.bwh.harvard.edu/uniprobe/details2.php?id=00085
106	db/JASPAR/JASPAR2018_CORE_vertebrates_non-redundant.meme	MA0076.2	ELK4	BCRCTTCCGGB	11	827	4.3e-002	CENTRIMO			http://jaspar2018.genereg.net/matrix/MA0076.2
# MEME-ChIP (Motif Analysis of Large Nucleotide Datasets): Version 5.3.3 released on Sun Feb 7 15:39:52 2021 -0800
# The format of this file is described at https://meme-suite.org/meme//doc/meme-chip-output-format.html
# meme-chip -oc . -time 240 -ccut 100 -fdesc description -dna -order 2 -minw 6 -maxw 20 -db db/JASPAR/JASPAR2018_CORE_vertebrates_non-redundant.meme -db db/MOUSE/uniprobe_mouse.meme -db db/EUKARYOTE/jolma2013.meme -meme-mod anr -meme-nmotifs 4 -meme-searchsize 100000 -streme-pvt 0.05 -streme-totallength 4000000 -centrimo-score 5.0 -centrimo-ethresh 10.0 sequences.fa
